# Metabolic modelling of the C_3_-CAM continuum revealed the establishment of a starch/sugar-malate cycle in CAM evolution

**DOI:** 10.1101/2019.12.16.877621

**Authors:** Ignacius Y. Y. Tay, Kristoforus Bryant Odang, C. Y. Maurice Cheung

## Abstract

The evolution of Crassulacean acid metabolism (CAM) is thought to be along a C_3_-CAM continuum including multiple variations of CAM such as CAM cycling and CAM idling. Here, we applied large-scale constraint-based modelling to investigate the metabolism and energetics of plants operating in C_3_, CAM, CAM cycling and CAM idling. Our modelling results suggested that CAM cycling and CAM idling could be potential evolutionary intermediates in CAM evolution by establishing a starch/sugar-malate cycle. Our model analysis showed that by varying CO_2_ exchange during the light period, as a proxy of stomatal conductance, there exists a C_3_-CAM continuum with gradual metabolic changes, supporting the notion that evolution of CAM from C_3_ could occur solely through incremental changes in metabolic fluxes. Along the C_3_-CAM continuum, our model predicted changes in metabolic fluxes not only through the starch/sugar-malate cycle that is involved in CAM photosynthetic CO_2_ fixation but also other metabolic processes including the mitochondrial electron transport chain and the tricarboxylate acid cycle at night. These predictions could guide engineering efforts in introducing CAM into C_3_ crops for improved water use efficiency.
