## Supplementary Table S1 for "Metabolic modelling of the C_3_-CAM continuum revealed the establishment of a starch/sugar-malate cycle in CAM evolution"

### Sheet: README
Supplementary Table S1
Flux solutions from parsimonious flux balance analysis for C3, CAM, CAM cycling and CAM idling
The simulations assumed starch as the sole carbohydrate storage and no restrictions on malate decarboxylation enzymes.
Each tab contains a flux solution for a simulated scenario - C3, CAM, CAM cycling and CAM idling.
Flux values are in the unit of μmol m−2 s−1.

### Sheet: C3
	Flux
10_FORMYL_THF_pc1	-0.000324761
10_FORMYL_THF_pc2	-0.000108254
1TRANSKETO_RXN_p1	6.99309
1TRANSKETO_RXN_p2	-0.390485
1_PERIOD_10_PERIOD_2_PERIOD_2_RXN_mi1	4.57293
1_PERIOD_10_PERIOD_2_PERIOD_2_RXN_mi2	2.59569
1_PERIOD_18_PERIOD_1_PERIOD_2_RXN_p1	46.8045
1_PERIOD_2_PERIOD_1_PERIOD_13_RXN_p1	39.5759
1_PERIOD_2_PERIOD_1_PERIOD_9_RXN_c1	0.328546
1_PERIOD_5_PERIOD_1_PERIOD_20_RXN_c1	0.000433015
1_PERIOD_8_PERIOD_4_PERIOD_9_RXN_p1	0.000866029
2KG_ISOCITRATE_mc1	0.90188
2KG_ISOCITRATE_mc2	0.451322
2KG_MAL_mc1	0.0418064
2KG_MAL_pc1	-2.68896
2KG_MAL_pc2	-0.00111179
2KG_SUC_mc1	0.000757776
2OXOGLUTARATEDEH_RXN_m2	0.493122
2PGADEHYDRAT_RXN_c2	0.538598
2PGADEHYDRAT_RXN_p1	0.0886598
2PGADEHYDRAT_RXN_p2	0.000216507
2TRANSKETO_RXN_p1	-6.99975
2TRANSKETO_RXN_p2	0.390376
2_ISOPROPYLMALATESYN_RXN_p1	0.00159747
2_ISOPROPYLMALATESYN_RXN_p2	0.000532491
2_KETOGLUTARATE_xc1	2.62315
2_PERIOD_5_PERIOD_1_PERIOD_19_RXN_p1	0.00665614
2_PERIOD_5_PERIOD_1_PERIOD_19_RXN_p2	0.000108254
2_PERIOD_7_PERIOD_1_PERIOD_90_RXN_c2	0.074785
3PGAREARR_RXN_c2	0.538598
3PGAREARR_RXN_p1	0.0886598
3PGAREARR_RXN_p2	0.000216507
3_DEHYDROQUINATE_DEHYDRATASE_RXN_p1	0.00665614
3_DEHYDROQUINATE_DEHYDRATASE_RXN_p2	0.000108254
3_DEHYDROQUINATE_SYNTHASE_RXN_p1	0.00665614
3_DEHYDROQUINATE_SYNTHASE_RXN_p2	0.000108254
3_ISOPROPYLMALDEHYDROG_RXN_p1	0.00159747
3_ISOPROPYLMALDEHYDROG_RXN_p2	0.000532491
3_ISOPROPYLMALISOM_RXN_p1	0.00159747
3_ISOPROPYLMALISOM_RXN_p2	0.000532491
6PGLUCONDEHYDROG_RXN_c2	0.698607
6PGLUCONDEHYDROG_RXN_p2	0.472847
6PGLUCONOLACT_RXN_c2	0.698607
6PGLUCONOLACT_RXN_p2	0.472847
ACETATE_COA_LIGASE_RXN_p1	0.00203049
ACETOLACTREDUCTOISOM_RXN_p1	0.00374792
ACETOLACTREDUCTOISOM_RXN_p2	0.00124931
ACETOLACTSYN_RXN_p1	0.00374792
ACETOLACTSYN_RXN_p2	0.00124931
ACETOOHBUTREDUCTOISOM_RXN_p1	0.00180228
ACETOOHBUTSYN_RXN_p1	0.00180228
ACETYLGLUTKIN_RXN_p1	0.000433015
ACETYLORNTRANSAM_RXN_p1	0.000433015
ACET_pc1	-0.00159747
ACONITATEDEHYDR_RXN_c1	0.0425642
ACONITATEDEHYDR_RXN_m2	0.491566
ACONITATEHYDR_RXN_m1	0.0425642
ACONITATEHYDR_RXN_m2	0.491566
ACSERLY_RXN_c1	0.000433015
ACSERLY_RXN_p1	0.000433015
ADENYLOSUCCINATE_SYNTHASE_RXN_p1	0.000324761
ADENYLOSUCCINATE_SYNTHASE_RXN_p2	0.000108254
ADENYL_KIN_RXN_m1	0.00198953
ADENYL_KIN_RXN_p1	0.00397905
ADENYL_KIN_RXN_p2	0.000216507
AICARTRANSFORM_RXN_p1	0.000324761
AICARTRANSFORM_RXN_p2	0.000108254
ALANINE_AMINOTRANSFERASE_RXN_c1	-0.00301062
ALANINE_AMINOTRANSFERASE_RXN_c2	-0.00100354
AMPSYN_RXN_p1	0.000324761
AMPSYN_RXN_p2	0.000108254
ANTHRANSYN_RXN_p1	0.000433015
ARGSUCCINLYA_RXN_c1	0.000433015
ARGSUCCINSYN_RXN_c1	0.000433015
ARG_PROTON_rev_vc2	0.000108254
ARG_PROTON_vc1	0.000108254
ARG_v_dielTransfer	0.000108254
ASNSYNA_RXN_c1	0.00155651
ASN_PROTON_rev_vc2	0.000389128
ASN_PROTON_vc1	0.000389128
ASN_v_dielTransfer	0.000389128
ASPAMINOTRANS_RXN_c1	-0.0202376
ASPAMINOTRANS_RXN_c2	-0.00166477
ASPAMINOTRANS_RXN_p1	0.000433015
ASPARTATEKIN_RXN_p1	0.0128207
ASPARTATE_SEMIALDEHYDE_DEHYDROGENASE_RXN_p1	0.0128207
ATPPHOSPHORIBOSYLTRANS_RXN_p1	0.000324761
ATPPHOSPHORIBOSYLTRANS_RXN_p2	0.000108254
ATP_ADP_Pi_pc2	0.000646596
ATP_ADP_mc1	11.8782
ATP_ADP_mc2	7.68843
ATP_AMP_mc1	0.00198953
ATP_CITRATE_PRO_S_LYASE_RXN_c1	0.000433015
ATPase_tx1	8.5
ATPase_tx2	8.5
BRANCHED_CHAINAMINOTRANSFERILEU_RXN_p1	-0.00180228
BRANCHED_CHAINAMINOTRANSFERLEU_RXN_p1	-0.00159747
BRANCHED_CHAINAMINOTRANSFERLEU_RXN_p2	-0.000532491
BRANCHED_CHAINAMINOTRANSFERVAL_RXN_p1	-0.00215044
BRANCHED_CHAINAMINOTRANSFERVAL_RXN_p2	-0.000716815
CARBAMATE_KINASE_RXN_p1	0.000433015
CARBOXYCYCLOHEXADIENYL_DEHYDRATASE_RXN_p1	0.00589836
CATAL_RXN_x1	2.62315
CHORISMATEMUT_RXN_p1	0.00622312
CHORISMATEMUT_RXN_p2	0.000108254
CHORISMATE_SYNTHASE_RXN_p1	0.00665614
CHORISMATE_SYNTHASE_RXN_p2	0.000108254
CITSYN_RXN_m2	0.534563
CIT_ISOCITRATE_mc2	0.00155651
CIT_PROTON_rev_vc1	0.0925559
CIT_PROTON_vc1	0.0495587
CIT_v_dielTransfer	-0.0429972
CO2_ec1	13.1167
CO2_ec2	-2.69372
CO2_mc1	3.56824
CO2_mc2	1.97213
CO2_pc1	-15.7232
CO2_pc2	0.475269
CO2_tx1	13.1167
CO2_tx2	-2.69372
CYSPH_RXN_p1	0.00223529
CYSTAGLY_RXN_p1	0.00180228
CYSTATHIONINE_BETA_LYASE_RXN_p1	0.000433015
CYS_PROTON_rev_vc2	0.000108254
CYS_PROTON_vc1	0.000108254
CYS_v_dielTransfer	0.000108254
CYTOCHROME_C_OXIDASE_RXN_mi1	2.28647
CYTOCHROME_C_OXIDASE_RXN_mi2	1.29784
DAHPSYN_RXN_p1	0.00665614
DAHPSYN_RXN_p2	0.000108254
DHAP_Pi_pc1	1.25187
DIAMINOPIMDECARB_RXN_p1	0.00229381
DIAMINOPIMEPIM_RXN_p1	0.00229381
DIHYDRODIPICSYN_RXN_p1	0.00229381
DIHYDROPICRED_RXN_NADP_p1	0.00229381
DIHYDROXYISOVALDEHYDRAT_RXN_p1	0.00374792
DIHYDROXYISOVALDEHYDRAT_RXN_p2	0.00124931
DIHYDROXYMETVALDEHYDRAT_RXN_p1	0.00180228
EX_CARBON_DIOXIDE_e1_boundary	-13.1167
EX_CARBON_DIOXIDE_e2_boundary	2.69372
EX_NITRATE_e1_boundary	-0.113274
EX_OXYGEN_MOLECULE_e1_boundary	10.6403
EX_PROTON_e1_boundary	0.14968
EX_PROTON_e2_boundary	-0.248325
EX_Photon_e1_boundary	-199.419
EX_SULFATE_e1_boundary	-0.000866029
EX_WATER_e1_boundary	-11.6328
EX_WATER_e2_boundary	2.04366
F16ALDOLASE_RXN_c1	-1.25187
F16ALDOLASE_RXN_c2	0.074785
F16ALDOLASE_RXN_p1	-7.88242
F16BDEPHOS_RXN_c1	1.25187
F16BDEPHOS_RXN_p1	7.88242
FERREDOXIN_NITRITE_REDUCTASE_RXN_p1	0.113274
FUMHYDR_RXN_m1	0.000757776
FUMHYDR_RXN_m2	0.493231
FUM_pc1	0.000324761
FUM_pc2	0.000108254
G6P_Pi_pc2	1.15484
GAPOXNPHOSPHN_RXN_c2	0.53865
GAPOXNPHOSPHN_RXN_p1	-0.00672928
GAPOXNPHOSPHN_RXN_p2	0.00129612
GAP_3PGA_pc1	0.328546
GAP_3PGA_pc2	5.26639e-05
GAP_Pi_pc1	1.25187
GAP_Pi_pc2	0.389028
GCVMULTI_RXN_m1	2.62379
GDPKIN_RXN_p1	0.000324761
GDPKIN_RXN_p2	0.000108254
GLN_GLU_mc1	2.62379
GLN_GLU_pc1	-2.70859
GLN_GLU_pc2	-0.00381814
GLN_PROTON_rev_vc2	0.0100442
GLN_PROTON_vc1	0.0100442
GLN_v_dielTransfer	0.0100442
GLT_MAL_pc1	2.68853
GLT_MAL_pc2	0.00111179
GLT_PROTON_rev_vc2	0.00154774
GLT_PROTON_vc1	0.00154774
GLT_v_dielTransfer	0.00154774
GLT_xc1	-2.62315
GLU6PDEHYDROG_RXN_c2	0.698607
GLU6PDEHYDROG_RXN_p2	0.472847
GLUC1PADENYLTRANS_RXN_p1	0.882667
GLUC1PURIDYLTRANS_RXN_c1	0.622093
GLUC1PURIDYLTRANS_RXN_c2	0.189444
GLUTAMATE_N_ACETYLTRANSFERASE_RXN_p1	0.000433015
GLUTAMATE_SYNTHASE_FERREDOXIN_RXN_p1	2.70783
GLUTAMATE_SYNTHASE_NADH_RXN_p2	0.00370988
GLUTAMIDOTRANS_RXN_p1	0.000324761
GLUTAMIDOTRANS_RXN_p2	0.000108254
GLUTAMINESYN_RXN_c1	0.11352
GLUTAMINESYN_RXN_m1	2.62379
GLUTATHIONE_REDUCT_NADPH_RXN_p1	0.000866029
GLUTDECARBOX_RXN_c1	0.0017818
GLUTDECARBOX_RXN_c2	0.000593932
GLUTKIN_RXN_c1	0.000433015
GLUTSEMIALDEHYDRROG_RXN_c1	0.000433015
GLY3KIN_RXN_p1	2.62315
GLYCERATE_GLYCOLLATE_pc1	2.62315
GLYCINE_AMINOTRANSFERASE_RXN_x1	2.62315
GLYCOGENSYN_RXN_p1	0.882667
GLYOHMETRANS_RXN_c2	0.000108254
GLYOHMETRANS_RXN_m1	-2.62336
GLYOHMETRANS_RXN_p1	0.000324761
GLY_PROTON_rev_vc2	7.60702e-05
GLY_PROTON_vc1	7.60702e-05
GLY_mc1	-5.24715
GLY_pc1	0.000324761
GLY_v_dielTransfer	7.60702e-05
GLY_xc1	5.24629
GPH_RXN_p1	5.24629
Glycerate_xc1	2.62315
Glycolate_xc1	-5.24629
H2O_ec1	11.6328
H2O_ec2	-2.04366
H2O_mc1	17.3566
H2O_mc2	9.70765
H2O_pc1	-21.2432
H2O_pc2	0.453045
H2O_tx1	11.6328
H2O_tx2	-2.04366
H2O_xc1	5.24629
HISTAMINOTRANS_RXN_p1	0.000324761
HISTAMINOTRANS_RXN_p2	0.000108254
HISTCYCLOHYD_RXN_p1	0.000324761
HISTCYCLOHYD_RXN_p2	0.000108254
HISTIDPHOS_RXN_p1	0.000324761
HISTIDPHOS_RXN_p2	0.000108254
HISTPRATPHYD_RXN_p1	0.000324761
HISTPRATPHYD_RXN_p2	0.000108254
HIS_pc1	0.000324761
HIS_pc2	0.000108254
HOMOCYSMETB12_RXN_c1	0.000433015
HOMOSERDEHYDROG_RXN_NADP_p1	0.0105269
HOMOSERKIN_RXN_p1	0.0105269
HOMO_CYS_pc1	0.000433015
HS_pc1	0.000433015
HYDROXYPYRUVATE_REDUCTASE_RXN_NAD_x1	2.62315
H_ic1	-2.62379
H_pc1	2.24609
H_pc2	-0.000915768
H_tx1	0.14968
H_tx2	-0.248325
IGPSYN_RXN_p1	0.000433015
ILE_PROTON_rev_vc2	0.000450569
ILE_PROTON_vc1	0.000450569
ILE_pc1	0.00180228
ILE_v_dielTransfer	0.000450569
IMIDPHOSDEHYD_RXN_p1	0.000324761
IMIDPHOSDEHYD_RXN_p2	0.000108254
IMPCYCLOHYDROLASE_RXN_p1	0.000324761
IMPCYCLOHYDROLASE_RXN_p2	0.000108254
INORGPYROPHOSPHAT_RXN_c1	0.624082
INORGPYROPHOSPHAT_RXN_p1	0.886646
INORGPYROPHOSPHAT_RXN_p2	0.000216507
ISOCITDEH_RXN_c1	-0.90188
ISOCITDEH_RXN_c2	-0.452879
ISOCITDEH_RXN_m1	0.944444
ISOCITDEH_RXN_m2	0.944444
LEU_pc1	0.00159747
LEU_pc2	0.000532491
LYS_PROTON_rev_vc2	0.000573452
LYS_PROTON_vc1	0.000573452
LYS_pc1	0.00229381
LYS_v_dielTransfer	0.000573452
L_ASPARTATE_pc1	-0.0135785
L_ASPARTATE_pc2	-0.000108254
L_CITRULLINE_pc1	0.000433015
MALATE_DEHYDROGENASE_NADPs_RXN_p1	6.24539
MALATE_DEH_RXN_c1	1.63086
MALATE_DEH_RXN_c2	-0.53865
MALATE_DEH_RXN_m1	1.94914
MALATE_DEH_RXN_m2	1.07488
MALATE_DEH_RXN_x1	2.62315
MALTODEG_RXN_c2	0.0179204
MAL_CIT_mc2	-0.0413324
MAL_CIT_vc2	0.0429972
MAL_PROTON_vc1	0.0429972
MAL_v_dielTransfer	0.0429972
MAL_xc1	-2.62315
METHENYLTHFCYCLOHYDRO_RXN_c1	0.000324761
METHENYLTHFCYCLOHYDRO_RXN_c2	0.000108254
METHYLENETHFDEHYDROG_NADP_RXN_c1	0.000324761
METHYLENETHFDEHYDROG_NADP_RXN_c2	0.000108254
METHYLENE_THF_mc1	0.000433015
METHYLENE_THF_pc1	0.000324761
MET_PROTON_rev_vc2	0.000108254
MET_PROTON_vc1	0.000108254
MET_v_dielTransfer	0.000108254
Mitochondrial_ATP_Synthase_m1	4.83531
Mitochondrial_ATP_Synthase_m2	2.39844
NADH_DEHYDROG_A_RXN_mi1	4.57293
NADH_DEHYDROG_A_RXN_mi2	2.10256
NADH_KINASE_RXN_c1	1.51789
NADPHoxc_tx1	0.944444
NADPHoxc_tx2	0.944444
NADPHoxm_tx1	0.944444
NADPHoxm_tx2	0.944444
NADPHoxp_tx1	0.944444
NADPHoxp_tx2	0.944444
NADPPHOSPHAT_RXN_c1	1.51789
NH3_pc1	0.115077
NITRATE_REDUCTASE_NADH_RXN_c1	0.113274
NITRITE_pc1	0.113274
N_ACETYLGLUTPREDUCT_RXN_p1	0.000433015
Nitrate_ec1	0.113274
Nitrate_tx1	0.113274
O2_ec1	-13.3548
O2_ec2	2.71451
O2_mc1	-2.75869
O2_mc2	-1.77007
O2_pc1	19.2089
O2_pc2	-0.472222
O2_tx1	-10.6403
O2_xc1	-2.62315
OAA_ACONITATE_mc1	0.0425642
OAA_MAL_mc1	1.90658
OAA_MAL_mc2	0.540315
OAA_MAL_pc1	-6.24496
OAA_xc1	2.62315
ORNCARBAMTRANSFER_RXN_p1	0.000433015
OXYGEN_MOLECULE_e_dielTransfer	2.71451
PEPCARBOX_RXN_c1	0.061611
PEPDEPHOS_RXN_c2	0.538598
PEPDEPHOS_RXN_p1	0.0137365
PEP_Pi_pc1	0.061611
PGLUCISOM_RXN_c1	-0.622093
PGLUCISOM_RXN_c2	0.284709
PGLUCISOM_RXN_p1	-0.882667
PGLUCISOM_RXN_p2	-0.780861
PGLYCDEHYDROG_RXN_p1	0.00448229
PGLYCDEHYDROG_RXN_p2	0.00113227
PHE_PROTON_rev_vc2	0.00147459
PHE_PROTON_vc1	0.00147459
PHE_pc1	0.00589836
PHE_v_dielTransfer	0.00147459
PHOSGLYPHOS_RXN_c2	-0.53865
PHOSGLYPHOS_RXN_p1	39.5826
PHOSGLYPHOS_RXN_p2	-0.00129612
PHOSPHOGLUCMUT_RXN_c1	-0.622093
PHOSPHOGLUCMUT_RXN_c2	-0.171524
PHOSPHOGLUCMUT_RXN_p1	-0.882667
PHOSPHOGLUCMUT_RXN_p2	0.846826
PHOSPHORIBULOKINASE_RXN_p1	20.9852
PLASTOQUINOL_PLASTOCYANIN_REDUCTASE_RXN_p1	49.8548
PRAISOM_RXN_p1	0.000433015
PREPHENATE_DEHYDROGENASE_NADP_RXN_p2	0.000108254
PREPHENATE_TRANSAMINE_RXN_p1	0.00622312
PRIBFAICARPISOM_RXN_p1	0.000324761
PRIBFAICARPISOM_RXN_p2	0.000108254
PROTONATP_rev_vc2	0.0768846
PROTON_ATPase_c1	1.1238
PROTON_PPi_rev_vc2	0.114659
PROTON_v_dielTransfer	-0.285947
PRO_PROTON_rev_vc2	0.000108254
PRO_PROTON_vc1	0.000108254
PRO_v_dielTransfer	0.000108254
PRPPSYN_RXN_p1	0.000757776
PRPPSYN_RXN_p2	0.000108254
PRTRANS_RXN_p1	-0.000433015
PSERTRANSAM_RXN_p1	0.00448229
PSERTRANSAM_RXN_p2	0.00113227
PSII_RXN_p1	24.9274
PYRROLINECARBREDUCT_RXN_NAD_c1	0.000433015
PYRUVATE_PROTON_mc2	-0.534563
PYRUVATE_pc1	0.00301062
PYRUVATE_pc2	-0.0030311
PYRUVDEH_RXN_m2	0.534563
PYRUVDEH_RXN_p2	0.000532491
Phloem_output_tx1	0.775696
Phloem_output_tx2	0.258565
Photon_ep1	199.419
Photon_tx1	199.419
Pi_PROTON_mc1	-11.8821
Pi_PROTON_mc2	-7.68843
Plastidial_ATP_Synthase_p1	21.3663
RIB5PISOM_RXN_p1	6.99234
RIB5PISOM_RXN_p2	-0.390593
RIBULOSE_BISPHOSPHATE_CARBOXYLASE_RXN_p1	15.7389
RIBULP3EPIM_RXN_c2	0.698607
RIBULP3EPIM_RXN_p1	-13.9928
RIBULP3EPIM_RXN_p2	0.0822539
RXN0_2381_p1	0.000433015
RXN0_2382_p1	0.000433015
RXN0_5114_p1	0.00448229
RXN0_5114_p2	0.00113227
RXN0_5184_c2	0.0179204
RXN0_5224_c1	0.061611
RXN490_3650_p1	99.7096
RXN66_3_c1	0.00116446
RXN_14351_pc2	0.0179204
RXN_1461_c1	0.0537611
RXN_1826_p2	0.846826
RXN_1827_p2	0.0179204
RXN_5682_p1	0.000324761
RXN_7737_p1	0.00229381
RXN_7800_p1	0.00159747
RXN_7800_p2	0.000532491
RXN_8001_p1	0.000324761
RXN_8001_p2	0.000108254
RXN_8991_p1	0.00159747
RXN_8991_p2	0.000532491
RXN_961_p1	5.24629
RXN_969_x1	5.24629
SEDOBISALDOL_RXN_p1	6.99309
SEDOHEPTULOSE_BISPHOSPHATASE_RXN_p1	6.99309
SERINE_GLYOXYLATE_AMINOTRANSFERASE_RXN_x1	2.62315
SERINE_O_ACETTRAN_RXN_c1	0.000433015
SERINE_O_ACETTRAN_RXN_p1	0.000433015
SER_mc1	2.62336
SER_pc1	0.0032915
SER_pc2	0.00113227
SER_xc1	-2.62315
SHIKIMATE_5_DEHYDROGENASE_RXN_p1	0.00665614
SHIKIMATE_5_DEHYDROGENASE_RXN_p2	0.000108254
SHIKIMATE_KINASE_RXN_p1	0.00665614
SHIKIMATE_KINASE_RXN_p2	0.000108254
SO4_ec1	0.000866029
SO4_pc1	-0.000866029
SO4_tx1	0.000866029
SPONTPRO_RXN_c1	0.000433015
STARCH_p_dielTransfer	0.882667
SUCCCOASYN_RXN_m2	0.493122
SUCCINATE_DEHYDROGENASE_UBIQUINONE_RXN_mi2	0.493122
SUCROSE_PHOSPHATASE_RXN_c1	0.629773
SUCROSE_PHOSPHATASE_RXN_c2	0.209924
SUCROSE_PHOSPHATE_SYNTHASE_RXN_c1	0.629773
SUCROSE_PHOSPHATE_SYNTHASE_RXN_c2	0.209924
SUCROSE_SYNTHASE_RXN_c1	0.00768016
SUCROSE_SYNTHASE_RXN_c2	0.0204804
SUC_CIT_mc2	-0.000108254
SUC_FUM_mc1	0.000757776
SUC_FUM_mc2	0.000108254
SULFATE_ADENYLYLTRANS_RXN_p1	0.000866029
SULFITE_REDUCTASE_FERREDOXIN_RXN_p1	0.000866029
THF_mc1	-0.000433015
THF_pc2	0.000108254
THREONINE_ALDOLASE_RXN_c1	0.00116446
THRESYN_RXN_p1	0.00829165
THR_PROTON_rev_vc2	0.0017818
THR_PROTON_vc1	0.0017818
THR_pc1	0.00829165
THR_v_dielTransfer	0.0017818
TRANSALDOL_RXN_p2	0.390485
TRIOSEPISOMERIZATION_RXN_c2	-0.074785
TRIOSEPISOMERIZATION_RXN_p1	16.1274
TRP_PROTON_rev_vc2	0.000108254
TRP_PROTON_vc1	0.000108254
TRP_pc1	0.000433015
TRP_v_dielTransfer	0.000108254
TYRAMINOTRANS_RXN_p2	0.000108254
TYR_pc1	0.000324761
TYR_pc2	0.000108254
UDPKIN_RXN_c1	0.622093
UDPKIN_RXN_c2	0.189444
VAL_pc1	0.00215044
VAL_pc2	0.000716815
X5P_Pi_pc2	-0.698607
diel_biomass	0.258565
sSUCROSE_biomass1	0.568332
sSUCROSE_biomass2	0.189444
VAL_pc1	0.00215044
VAL_pc2	0.000716815
WATER_vc2	-0.0204804
X5P_Pi_pc2	-0.698607
diel_biomass	0.258565
sSUCROSE_biomass1	0.568332
sSUCROSE_biomass2	0.189444

### Sheet: CAM
	Flux
10_FORMYL_THF_pc1	-0.000324761
10_FORMYL_THF_pc2	-0.000184324
1TRANSKETO_RXN_p1	6.25897
1TRANSKETO_RXN_p2	-0.320653
1_PERIOD_10_PERIOD_2_PERIOD_2_RXN_mi1	12.4742
1_PERIOD_10_PERIOD_2_PERIOD_2_RXN_mi2	4.76748
1_PERIOD_18_PERIOD_1_PERIOD_2_RXN_p1	51.3823
1_PERIOD_2_PERIOD_1_PERIOD_13_RXN_p1	50.134
1_PERIOD_2_PERIOD_1_PERIOD_2_RXN_m2	7.60702e-05
1_PERIOD_5_PERIOD_1_PERIOD_20_RXN_c1	0.000433015
1_PERIOD_8_PERIOD_4_PERIOD_9_RXN_p1	0.000866029
2KG_MAL_mc1	0.934798
2KG_MAL_mc2	0.0306227
2KG_MAL_pc1	-1.61102
2KG_MAL_pc2	0.00142485
2KG_SUC_mc1	0.00964628
2KG_SUC_mc2	0.000108254
2OXOGLUTARATEDEH_RXN_m2	0.920437
2PGADEHYDRAT_RXN_c1	-14.0955
2PGADEHYDRAT_RXN_c2	15.1584
2PGADEHYDRAT_RXN_p2	0.000748998
2TRANSKETO_RXN_p1	-6.26562
2TRANSKETO_RXN_p2	0.320545
2_ISOPROPYLMALATESYN_RXN_p1	0.00159747
2_ISOPROPYLMALATESYN_RXN_p2	0.000532491
2_KETOGLUTARATE_xc1	1.53595
2_PERIOD_5_PERIOD_1_PERIOD_19_RXN_p1	0.00665614
2_PERIOD_5_PERIOD_1_PERIOD_19_RXN_p2	0.000108254
2_PERIOD_7_PERIOD_1_PERIOD_90_RXN_c2	0.189833
3PGAREARR_RXN_c1	-14.0955
3PGAREARR_RXN_c2	15.1584
3PGAREARR_RXN_p2	0.000748998
3_DEHYDROQUINATE_DEHYDRATASE_RXN_p1	0.00665614
3_DEHYDROQUINATE_DEHYDRATASE_RXN_p2	0.000108254
3_DEHYDROQUINATE_SYNTHASE_RXN_p1	0.00665614
3_DEHYDROQUINATE_SYNTHASE_RXN_p2	0.000108254
3_ISOPROPYLMALDEHYDROG_RXN_p1	0.00159747
3_ISOPROPYLMALDEHYDROG_RXN_p2	0.000532491
3_ISOPROPYLMALISOM_RXN_p1	0.00159747
3_ISOPROPYLMALISOM_RXN_p2	0.000532491
4_AMINO_BUTYRATE_PROTON_rev_vc2	0.000593932
4_AMINO_BUTYRATE_PROTON_vc1	0.000593932
4_AMINO_BUTYRATE_v_dielTransfer	0.000593932
6PFRUCTPHOS_RXN_c2	7.22822
6PFRUCTPHOS_RXN_p2	0.00184031
6PGLUCONDEHYDROG_RXN_c2	0.489737
6PGLUCONDEHYDROG_RXN_p2	0.472222
6PGLUCONOLACT_RXN_c2	0.489737
6PGLUCONOLACT_RXN_p2	0.472222
ACETATE_COA_LIGASE_RXN_p1	0.00203049
ACETOLACTREDUCTOISOM_RXN_p1	0.00499722
ACETOLACTSYN_RXN_p1	0.00499722
ACETOOHBUTREDUCTOISOM_RXN_p1	0.00180228
ACETOOHBUTSYN_RXN_p1	0.00180228
ACETYLGLUTKIN_RXN_p1	0.000433015
ACETYLORNTRANSAM_RXN_p1	0.000433015
ACET_pc1	-0.00159747
ACONITATEDEHYDR_RXN_c1	0.0611019
ACONITATEDEHYDR_RXN_c2	0.909231
ACONITATEHYDR_RXN_m1	0.0611019
ACONITATEHYDR_RXN_m2	0.909231
ACSERLY_RXN_c1	0.000433015
ACSERLY_RXN_p1	0.000433015
ADENYLOSUCCINATE_SYNTHASE_RXN_p1	0.000324761
ADENYLOSUCCINATE_SYNTHASE_RXN_p2	0.000108254
ADENYL_KIN_RXN_m1	1.82215
ADENYL_KIN_RXN_m2	0.000389128
ADENYL_KIN_RXN_p1	0.00397905
ADENYL_KIN_RXN_p2	0.000216507
AICARTRANSFORM_RXN_p1	0.000324761
AICARTRANSFORM_RXN_p2	0.000108254
ALANINE_AMINOTRANSFERASE_RXN_c1	-0.00301062
ALANINE_AMINOTRANSFERASE_RXN_c2	-0.00100354
AMPSYN_RXN_p1	0.000324761
AMPSYN_RXN_p2	0.000108254
ANTHRANSYN_RXN_p1	0.000433015
ARGSUCCINLYA_RXN_c1	0.000433015
ARGSUCCINSYN_RXN_c1	0.000433015
ARG_PROTON_rev_vc2	0.000108254
ARG_PROTON_vc1	0.000108254
ARG_v_dielTransfer	0.000108254
ASNSYNA_RXN_c1	0.00116738
ASNSYNA_RXN_c2	0.000389128
ASPAMINOTRANS_RXN_c1	-0.0198485
ASPAMINOTRANS_RXN_c2	-0.00205389
ASPAMINOTRANS_RXN_p1	0.000433015
ASPARTATEKIN_RXN_p1	0.0128207
ASPARTATE_SEMIALDEHYDE_DEHYDROGENASE_RXN_p1	0.0128207
ATPPHOSPHORIBOSYLTRANS_RXN_p1	0.000324761
ATPPHOSPHORIBOSYLTRANS_RXN_p2	0.000108254
ATP_ADP_Pi_pc1	-10.1614
ATP_ADP_mc1	32.6964
ATP_ADP_mc2	14.1133
ATP_AMP_mc1	1.82215
ATP_AMP_mc2	0.000389128
ATP_CITRATE_PRO_S_LYASE_RXN_c1	0.000433015
ATPase_tx1	8.5
ATPase_tx2	8.5
BRANCHED_CHAINAMINOTRANSFERILEU_RXN_p1	-0.00180228
BRANCHED_CHAINAMINOTRANSFERLEU_RXN_p1	-0.00159747
BRANCHED_CHAINAMINOTRANSFERLEU_RXN_p2	-0.000532491
BRANCHED_CHAINAMINOTRANSFERVAL_RXN_p1	-0.00339975
BRANCHED_CHAINAMINOTRANSFERVAL_RXN_p2	0.000532491
CARBAMATE_KINASE_RXN_p1	0.000433015
CARBOXYCYCLOHEXADIENYL_DEHYDRATASE_RXN_p1	0.00589836
CATAL_RXN_x1	1.52706
CHORISMATEMUT_RXN_p1	0.00622312
CHORISMATEMUT_RXN_p2	0.000108254
CHORISMATE_SYNTHASE_RXN_p1	0.00665614
CHORISMATE_SYNTHASE_RXN_p2	0.000108254
CITSYN_RXN_m2	0.970766
CIT_PROTON_rev_vc1	0.129914
CIT_PROTON_vc1	0.0683793
CIT_v_dielTransfer	-0.0615349
CO2_ec2	10.423
CO2_mc1	2.47663
CO2_mc2	2.83572
CO2_pc1	-15.7118
CO2_pc2	0.473395
CO2_tx2	10.423
CYSPH_RXN_p1	0.00223529
CYSTAGLY_RXN_p1	0.00180228
CYSTATHIONINE_BETA_LYASE_RXN_p1	0.000433015
CYS_PROTON_rev_vc2	0.000108254
CYS_PROTON_vc1	0.000108254
CYS_v_dielTransfer	0.000108254
CYTOCHROME_C_OXIDASE_RXN_mi1	6.23712
CYTOCHROME_C_OXIDASE_RXN_mi2	2.38374
DAHPSYN_RXN_p1	0.00665614
DAHPSYN_RXN_p2	0.000108254
DIAMINOPIMDECARB_RXN_p1	0.00229381
DIAMINOPIMEPIM_RXN_p1	0.00229381
DIHYDRODIPICSYN_RXN_p1	0.00229381
DIHYDROPICRED_RXN_NAD_p1	0.00229381
DIHYDROXYISOVALDEHYDRAT_RXN_p1	0.00499722
DIHYDROXYMETVALDEHYDRAT_RXN_p1	0.00180228
EX_CARBON_DIOXIDE_e2_boundary	-10.423
EX_NITRATE_e1_boundary	-0.113274
EX_OXYGEN_MOLECULE_e2_boundary	10.6403
EX_PROTON_e1_boundary	0.14968
EX_PROTON_e2_boundary	-0.248325
EX_Photon_e1_boundary	-213.405
EX_SULFATE_e1_boundary	-0.000866029
EX_WATER_e1_boundary	-5.44656
EX_WATER_e2_boundary	-4.14257
F16ALDOLASE_RXN_c1	-7.04773
F16ALDOLASE_RXN_c2	7.41806
F16ALDOLASE_RXN_p1	-8.62771
F16ALDOLASE_RXN_p2	0.00184031
F16BDEPHOS_RXN_c1	7.04773
F16BDEPHOS_RXN_p1	8.62771
FERREDOXIN_NITRITE_REDUCTASE_RXN_p1	0.113274
FORMATE_mc2	-7.60702e-05
FORMATE_pc2	7.60702e-05
FORMYLTHFDEFORMYL_RXN_p2	7.60702e-05
FUMHYDR_RXN_m1	0.00964628
FUMHYDR_RXN_m2	0.920545
FUM_pc1	0.000324761
FUM_pc2	0.000108254
G6P_Pi_pc1	-5.79586
G6P_Pi_pc2	8.28924
GAPOXNPHOSPHN_RXN_c2	15.1584
GAPOXNPHOSPHN_RXN_p2	0.00195734
GAP_3PGA_pc1	14.0955
GAP_Pi_pc2	0.322268
GCVMULTI_RXN_m1	1.53219
GDPKIN_RXN_p1	0.000324761
GDPKIN_RXN_p2	0.000108254
GLN_GLU_mc1	1.53102
GLN_GLU_mc2	0.0063343
GLN_GLU_pc1	-1.51234
GLN_GLU_pc2	-0.000108254
GLT_MAL_pc1	1.61059
GLT_MAL_pc2	-0.00142485
GLT_PROTON_rev_vc2	0.0206472
GLT_PROTON_vc1	0.0206472
GLT_v_dielTransfer	0.0206472
GLT_xc1	-1.53595
GLU6PDEHYDROG_RXN_c2	0.489737
GLU6PDEHYDROG_RXN_p2	0.472222
GLUC1PADENYLTRANS_RXN_p1	8.15795
GLUC1PURIDYLTRANS_RXN_c1	0.622093
GLUC1PURIDYLTRANS_RXN_c2	0.189444
GLUTAMATE_DEHYDROGENASE_RXN_m2	0.00672343
GLUTAMATE_N_ACETYLTRANSFERASE_RXN_p1	0.000433015
GLUTAMATE_SYNTHASE_FERREDOXIN_RXN_p1	1.62666
GLUTAMIDOTRANS_RXN_p1	0.000324761
GLUTAMIDOTRANS_RXN_p2	0.000108254
GLUTAMINESYN_RXN_m1	1.53102
GLUTAMINESYN_RXN_m2	0.0063343
GLUTAMINESYN_RXN_p1	0.115077
GLUTATHIONE_REDUCT_NADPH_RXN_p1	0.000866029
GLUTDECARBOX_RXN_c1	0.00237573
GLUTKIN_RXN_c1	0.000433015
GLUTSEMIALDEHYDRROG_RXN_c1	0.000433015
GLY3KIN_RXN_p1	1.52706
GLYCERATE_GLYCOLLATE_pc1	1.52706
GLYCINE_AMINOTRANSFERASE_RXN_x1	1.53595
GLYCOGENSYN_RXN_p1	8.15795
GLYOHMETRANS_RXN_c2	0.000184324
GLYOHMETRANS_RXN_m1	-1.53143
GLY_mc1	-3.06361
GLY_xc1	3.063
GPH_RXN_p1	3.05411
Glycerate_xc1	1.52706
Glycolate_xc1	-3.05411
H2O_ec1	5.44656
H2O_ec2	4.14257
H2O_mc1	49.6882
H2O_mc2	16.1046
H2O_pc1	-25.4115
H2O_pc2	0.452801
H2O_tx1	5.44656
H2O_tx2	4.14257
H2O_xc1	3.05411
HISTAMINOTRANS_RXN_p1	0.000324761
HISTAMINOTRANS_RXN_p2	0.000108254
HISTCYCLOHYD_RXN_p1	0.000324761
HISTCYCLOHYD_RXN_p2	0.000108254
HISTIDPHOS_RXN_p1	0.000324761
HISTIDPHOS_RXN_p2	0.000108254
HISTPRATPHYD_RXN_p1	0.000324761
HISTPRATPHYD_RXN_p2	0.000108254
HIS_pc1	0.000324761
HIS_pc2	0.000108254
HOMOCYSMETB12_RXN_c1	0.000433015
HOMOSERDEHYDROG_RXN_NADP_p1	0.010249
HOMOSERDEHYDROG_RXN_NAD_p1	0.000277948
HOMOSERKIN_RXN_p1	0.0105269
HOMO_CYS_pc1	0.000433015
HS_pc1	0.000433015
HYDROXYPYRUVATE_REDUCTASE_RXN_NAD_x1	1.52706
H_ic1	-1.53219
H_ic2	-0.0067995
H_pc1	-2.54986
H_pc2	0.00171743
H_tx1	0.14968
H_tx2	-0.248325
IGPSYN_RXN_p1	0.000433015
ILE_PROTON_rev_vc2	0.000450569
ILE_PROTON_vc1	0.000450569
ILE_pc1	0.00180228
ILE_v_dielTransfer	0.000450569
IMIDPHOSDEHYD_RXN_p1	0.000324761
IMIDPHOSDEHYD_RXN_p2	0.000108254
IMPCYCLOHYDROLASE_RXN_p1	0.000324761
IMPCYCLOHYDROLASE_RXN_p2	0.000108254
INORGPYROPHOSPHAT_RXN_c1	2.44424
INORGPYROPHOSPHAT_RXN_p1	8.16193
INORGPYROPHOSPHAT_RXN_p2	0.000216507
ISOCITDEH_RXN_c1	-0.892231
ISOCITDEH_RXN_c2	-0.0352132
ISOCITDEH_RXN_m1	0.944444
ISOCITDEH_RXN_m2	0.944444
ISOCIT_CLEAV_RXN_x1	0.0088885
LEU_pc1	0.00159747
LEU_pc2	0.000532491
LYS_PROTON_rev_vc2	0.000573452
LYS_PROTON_vc1	0.000573452
LYS_pc1	0.00229381
LYS_v_dielTransfer	0.000573452
L_ASPARTATE_pc1	-0.0135785
L_ASPARTATE_pc2	-0.000108254
L_CITRULLINE_pc1	0.000433015
MALATE_DEHYDROGENASE_NADPs_RXN_p1	0.266007
MALATE_DEH_RXN_c1	0.112976
MALATE_DEH_RXN_c2	-15.1584
MALATE_DEH_RXN_m1	10.9332
MALATE_DEH_RXN_m2	1.94904
MALATE_DEH_RXN_p2	-0.00444718
MALATE_DEH_RXN_x1	1.52706
MALIC_NADP_RXN_c1	1.83678
MALTODEG_RXN_c2	0.0179204
MAL_CIT_mc2	-0.970766
MAL_CIT_vc2	0.0615349
MAL_PROTON_rev_vc1	14.1343
MAL_PROTON_vc2	14.1959
MAL_v_dielTransfer	-14.1343
MAL_xc1	-1.52706
METHENYLTHFCYCLOHYDRO_RXN_c1	0.000324761
METHENYLTHFCYCLOHYDRO_RXN_c2	0.000184324
METHYLENETHFDEHYDROG_NADP_RXN_c1	0.000324761
METHYLENETHFDEHYDROG_NADP_RXN_c2	0.000184324
METHYLENE_THF_mc1	0.000757776
MET_PROTON_rev_vc2	0.000108254
MET_PROTON_vc1	0.000108254
MET_v_dielTransfer	0.000108254
Mitochondrial_ATP_Synthase_m1	12.6239
Mitochondrial_ATP_Synthase_m2	4.39998
NADH_DEHYDROG_A_RXN_mi1	12.4654
NADH_DEHYDROG_A_RXN_mi2	3.84704
NADPHoxc_tx1	0.944444
NADPHoxc_tx2	0.944444
NADPHoxm_tx1	0.944444
NADPHoxm_tx2	0.944444
NADPHoxp_tx1	0.944444
NADPHoxp_tx2	0.944444
NH3_mc1	0.00116738
NH3_mc2	0.000389128
NITRATE_REDUCTASE_NADH_RXN_c1	0.113274
NITRITE_pc1	0.113274
N_ACETYLGLUTPREDUCT_RXN_p1	0.000433015
Nitrate_ec1	0.113274
Nitrate_tx1	0.113274
O2_ec1	-14.4407
O2_ec2	3.8004
O2_mc1	-6.70935
O2_mc2	-2.85596
O2_pc1	23.1493
O2_pc2	-0.472222
O2_tx2	-10.6403
O2_xc1	-1.52706
OAA_ACONITATE_mc1	0.0611019
OAA_ACONITATE_mc2	0.909231
OAA_ISOCITRATE_mc1	0.883343
OAA_ISOCITRATE_mc2	0.0352132
OAA_MAL_mc1	9.98873
OAA_MAL_mc2	0.0271028
OAA_MAL_pc1	-0.265574
OAA_MAL_pc2	-0.00444718
OAA_Pi_mc2	0.00672343
OAA_xc1	1.52706
ORNCARBAMTRANSFER_RXN_p1	0.000433015
OXYGEN_MOLECULE_e_dielTransfer	14.4407
PEPCARBOXYKIN_RXN_c1	12.2882
PEPCARBOX_RXN_c2	14.1866
PEPDEPHOS_RXN_c2	0.97177
PEPDEPHOS_RXN_p2	0.000532491
PEP_Pi_pc1	-0.0133123
PGLUCISOM_RXN_c1	-6.41795
PGLUCISOM_RXN_c2	7.62798
PGLUCISOM_RXN_p1	-2.36209
PGLUCISOM_RXN_p2	-0.639357
PGLYCDEHYDROG_RXN_p2	0.00120835
PHE_PROTON_rev_vc2	0.00147459
PHE_PROTON_vc1	0.00147459
PHE_pc1	0.00589836
PHE_v_dielTransfer	0.00147459
PHOSGLYPHOS_RXN_c2	-15.1584
PHOSGLYPHOS_RXN_p1	50.134
PHOSGLYPHOS_RXN_p2	-0.00195734
PHOSPHOGLUCMUT_RXN_c1	-0.622093
PHOSPHOGLUCMUT_RXN_c2	-0.171524
PHOSPHOGLUCMUT_RXN_p1	-8.15795
PHOSPHOGLUCMUT_RXN_p2	8.12211
PHOSPHORIBULOKINASE_RXN_p1	18.7828
PLASTOQUINOL_PLASTOCYANIN_REDUCTASE_RXN_p1	53.3514
PRAISOM_RXN_p1	0.000433015
PREPHENATEDEHYDROG_RXN_p1	0.000324761
PREPHENATE_DEHYDROGENASE_NADP_RXN_p2	0.000108254
PREPHENATE_TRANSAMINE_RXN_p1	0.00589836
PRIBFAICARPISOM_RXN_p1	0.000324761
PRIBFAICARPISOM_RXN_p2	0.000108254
PROTONATP_rev_vc2	14.3258
PROTON_ATPase_c1	1.1238
PROTON_v_dielTransfer	-24.4147
PRO_GLU_mc2	0.00672343
PRO_PROTON_rev_vc2	0.000108254
PRO_PROTON_vc1	0.000108254
PRO_mc2	-0.00672343
PRO_v_dielTransfer	0.000108254
PRPPSYN_RXN_p1	0.000757776
PRPPSYN_RXN_p2	0.000108254
PRTRANS_RXN_p1	-0.000433015
PSERTRANSAM_RXN_p2	0.00120835
PSII_RXN_p1	26.6757
PYRROLINECARBREDUCT_RXN_NAD_c1	0.000433015
PYRUVATEORTHOPHOSPHATE_DIKINASE_RXN_c1	1.82055
PYRUVATE_PROTON_mc2	-0.970766
PYRUVATE_pc1	-0.0132245
PYRUVDEH_RXN_m2	0.970766
PYRUVDEH_RXN_p2	0.000532491
Phloem_output_tx1	0.775696
Phloem_output_tx2	0.258565
Photon_ep1	213.405
Photon_tx1	213.405
Pi_PROTON_mc1	-36.3407
Pi_PROTON_mc2	-14.1073
Plastidial_ATP_Synthase_p1	22.8649
RIB5PISOM_RXN_p1	6.25821
RIB5PISOM_RXN_p2	-0.320761
RIBULOSE_BISPHOSPHATE_CARBOXYLASE_RXN_p1	15.7287
RIBULP3EPIM_RXN_c2	0.489737
RIBULP3EPIM_RXN_p1	-12.5246
RIBULP3EPIM_RXN_p2	0.151461
RXN0_2381_p1	0.000433015
RXN0_2382_p1	0.000433015
RXN0_5114_p2	0.00120835
RXN0_5184_c2	0.0179204
RXN0_5224_c2	14.1866
RXN490_3650_p1	106.703
RXN66_3_c1	0.00116446
RXN_14351_pc2	0.0179204
RXN_1461_c1	0.0537611
RXN_1826_p2	8.12211
RXN_1827_p2	0.0179204
RXN_7737_p1	0.00229381
RXN_7800_p1	0.00159747
RXN_7800_p2	0.000532491
RXN_8001_p1	0.000324761
RXN_8001_p2	0.000108254
RXN_8991_p1	0.00159747
RXN_8991_p2	0.000532491
RXN_961_p1	3.05411
RXN_969_x1	3.05411
SEDOBISALDOL_RXN_p1	6.25897
SEDOHEPTULOSE_BISPHOSPHATASE_RXN_p1	6.25897
SERINE_GLYOXYLATE_AMINOTRANSFERASE_RXN_x1	1.52706
SERINE_O_ACETTRAN_RXN_c1	0.000433015
SERINE_O_ACETTRAN_RXN_p1	0.000433015
SER_mc1	1.53143
SER_pc1	-0.000866029
SER_pc2	0.00120835
SER_xc1	-1.52706
SHIKIMATE_5_DEHYDROGENASE_RXN_p1	0.00665614
SHIKIMATE_5_DEHYDROGENASE_RXN_p2	0.000108254
SHIKIMATE_KINASE_RXN_p1	0.00665614
SHIKIMATE_KINASE_RXN_p2	0.000108254
SO4_ec1	0.000866029
SO4_pc1	-0.000866029
SO4_tx1	0.000866029
SPONTPRO_RXN_c1	0.000433015
STARCH_p_dielTransfer	8.15795
SUCCCOASYN_RXN_m2	0.920437
SUCCINATE_DEHYDROGENASE_UBIQUINONE_RXN_mi1	0.0088885
SUCCINATE_DEHYDROGENASE_UBIQUINONE_RXN_mi2	0.920437
SUCROSE_PHOSPHATASE_RXN_c1	0.629773
SUCROSE_PHOSPHATASE_RXN_c2	0.209924
SUCROSE_PHOSPHATE_SYNTHASE_RXN_c1	0.629773
SUCROSE_PHOSPHATE_SYNTHASE_RXN_c2	0.209924
SUCROSE_SYNTHASE_RXN_c1	0.00768016
SUCROSE_SYNTHASE_RXN_c2	0.0204804
SUC_FUM_mc1	0.000757776
SUC_FUM_mc2	0.000108254
SUC_xc1	0.0088885
SULFATE_ADENYLYLTRANS_RXN_p1	0.000866029
SULFITE_REDUCTASE_FERREDOXIN_RXN_p1	0.000866029
THF_mc1	-0.000757776
THF_pc1	0.000324761
THF_pc2	0.000184324
THREONINE_ALDOLASE_RXN_c1	0.00116446
THREO_DS_ISO_CITRATE_xc1	-0.0088885
THRESYN_RXN_p1	0.00829165
THR_PROTON_rev_vc2	0.0017818
THR_PROTON_vc1	0.0017818
THR_pc1	0.00829165
THR_v_dielTransfer	0.0017818
TRANSALDOL_RXN_p2	0.320653
TRIOSEPISOMERIZATION_RXN_c1	7.04773
TRIOSEPISOMERIZATION_RXN_c2	-7.41806
TRIOSEPISOMERIZATION_RXN_p1	14.8867
TRIOSEPISOMERIZATION_RXN_p2	-0.00184031
TRP_PROTON_rev_vc2	0.000108254
TRP_PROTON_vc1	0.000108254
TRP_pc1	0.000433015
TRP_v_dielTransfer	0.000108254
TYRAMINOTRANS_RXN_p1	0.000324761
TYRAMINOTRANS_RXN_p2	0.000108254
TYR_pc1	0.000324761
TYR_pc2	0.000108254
UDPKIN_RXN_c1	0.622093
UDPKIN_RXN_c2	0.189444
VAL_PROTON_rev_vc2	0.00124931
VAL_PROTON_vc1	0.00124931
VAL_pc1	0.00339975
VAL_pc2	-0.000532491
VAL_v_dielTransfer	0.00124931
X5P_Pi_pc2	-0.489737
diel_biomass	0.258565
sSUCROSE_biomass1	0.568332
sSUCROSE_biomass2	0.189444
X5P_Pi_pc2	-0.489737
diel_biomass	0.258565
sSUCROSE_biomass1	0.568332
sSUCROSE_biomass2	0.189444

### Sheet: CAM_Cycling
	Flux
10_FORMYL_THF_pc1	-0.000324761
10_FORMYL_THF_pc2	-0.000184324
1TRANSKETO_RXN_p1	7.10772
1TRANSKETO_RXN_p2	-0.379217
1_PERIOD_10_PERIOD_2_PERIOD_2_RXN_mi1	6.29467
1_PERIOD_10_PERIOD_2_PERIOD_2_RXN_mi2	3.02554
1_PERIOD_18_PERIOD_1_PERIOD_2_RXN_p1	49.1561
1_PERIOD_2_PERIOD_1_PERIOD_13_RXN_p1	42.796
1_PERIOD_2_PERIOD_1_PERIOD_2_RXN_m2	7.60702e-05
1_PERIOD_5_PERIOD_1_PERIOD_20_RXN_c1	0.000433015
1_PERIOD_8_PERIOD_4_PERIOD_9_RXN_p1	0.000866029
2KG_ACONITATE_mc1	0.0527049
2KG_ISOCITRATE_mc1	0.882093
2KG_MAL_mc2	0.37951
2KG_MAL_pc1	-2.75134
2KG_MAL_pc2	0.00267416
2KG_SUC_mc1	0.00964628
2KG_SUC_mc2	0.000108254
2OXOGLUTARATEDEH_RXN_m2	0.571549
2PGADEHYDRAT_RXN_c1	-2.80401
2PGADEHYDRAT_RXN_c2	3.51555
2PGADEHYDRAT_RXN_p2	0.00324761
2TRANSKETO_RXN_p1	-7.11438
2TRANSKETO_RXN_p2	0.379109
2_ISOPROPYLMALATESYN_RXN_p1	0.00159747
2_ISOPROPYLMALATESYN_RXN_p2	0.000532491
2_KETOGLUTARATE_xc1	2.67502
2_PERIOD_5_PERIOD_1_PERIOD_19_RXN_p1	0.00665614
2_PERIOD_5_PERIOD_1_PERIOD_19_RXN_p2	0.000108254
2_PERIOD_7_PERIOD_1_PERIOD_90_RXN_c2	0.189833
3PGAREARR_RXN_c1	-2.80401
3PGAREARR_RXN_c2	3.51555
3PGAREARR_RXN_p2	0.00324761
3PGA_Pi_pc1	-0.300281
3_DEHYDROQUINATE_DEHYDRATASE_RXN_p1	0.00665614
3_DEHYDROQUINATE_DEHYDRATASE_RXN_p2	0.000108254
3_DEHYDROQUINATE_SYNTHASE_RXN_p1	0.00665614
3_DEHYDROQUINATE_SYNTHASE_RXN_p2	0.000108254
3_ISOPROPYLMALDEHYDROG_RXN_p1	0.00159747
3_ISOPROPYLMALDEHYDROG_RXN_p2	0.000532491
3_ISOPROPYLMALISOM_RXN_p1	0.00159747
3_ISOPROPYLMALISOM_RXN_p2	0.000532491
4_AMINO_BUTYRATE_PROTON_rev_vc2	0.000593932
4_AMINO_BUTYRATE_PROTON_vc1	0.000593932
4_AMINO_BUTYRATE_v_dielTransfer	0.000593932
6PFRUCTPHOS_RXN_c2	1.37675
6PFRUCTPHOS_RXN_p2	0.0038708
6PGLUCONDEHYDROG_RXN_c2	0.664805
6PGLUCONDEHYDROG_RXN_p2	0.472847
6PGLUCONOLACT_RXN_c2	0.664805
6PGLUCONOLACT_RXN_p2	0.472847
ACETATE_COA_LIGASE_RXN_p1	0.00203049
ACETOLACTREDUCTOISOM_RXN_p1	0.00374792
ACETOLACTREDUCTOISOM_RXN_p2	0.00124931
ACETOLACTSYN_RXN_p1	0.00374792
ACETOLACTSYN_RXN_p2	0.00124931
ACETOOHBUTREDUCTOISOM_RXN_p1	0.00180228
ACETOOHBUTSYN_RXN_p1	0.00180228
ACETYLGLUTKIN_RXN_p1	0.000433015
ACETYLORNTRANSAM_RXN_p1	0.000433015
ACET_pc1	-0.00159747
ACONITATEDEHYDR_RXN_c1	0.0623512
ACONITATEDEHYDR_RXN_m2	0.559094
ACONITATEHYDR_RXN_m1	0.0623512
ACONITATEHYDR_RXN_m2	0.559094
ACSERLY_RXN_c1	0.000433015
ACSERLY_RXN_p1	0.000433015
ADENYLOSUCCINATE_SYNTHASE_RXN_p1	0.000324761
ADENYLOSUCCINATE_SYNTHASE_RXN_p2	0.000108254
ADENYL_KIN_RXN_m1	1.8234
ADENYL_KIN_RXN_m2	0.000389128
ADENYL_KIN_RXN_p1	0.00397905
ADENYL_KIN_RXN_p2	0.000216507
AICARTRANSFORM_RXN_p1	0.000324761
AICARTRANSFORM_RXN_p2	0.000108254
ALANINE_AMINOTRANSFERASE_RXN_c1	-0.00301062
ALANINE_AMINOTRANSFERASE_RXN_c2	-0.00100354
AMPSYN_RXN_p1	0.000324761
AMPSYN_RXN_p2	0.000108254
ANTHRANSYN_RXN_p1	0.000433015
ARGSUCCINLYA_RXN_c1	0.000433015
ARGSUCCINSYN_RXN_c1	0.000433015
ARG_PROTON_rev_vc2	0.000108254
ARG_PROTON_vc1	0.000108254
ARG_v_dielTransfer	0.000108254
ASNSYNA_RXN_c1	0.00116738
ASNSYNA_RXN_c2	0.000389128
ASPAMINOTRANS_RXN_c1	-0.0198485
ASPAMINOTRANS_RXN_c2	-0.00205389
ASPAMINOTRANS_RXN_p1	0.000433015
ASPARTATEKIN_RXN_p1	0.0128207
ASPARTATE_SEMIALDEHYDE_DEHYDROGENASE_RXN_p1	0.0128207
ATPPHOSPHORIBOSYLTRANS_RXN_p1	0.000324761
ATPPHOSPHORIBOSYLTRANS_RXN_p2	0.000108254
ATP_ADP_Pi_pc1	-2.00046
ATP_ADP_mc1	13.2427
ATP_ADP_mc2	8.95723
ATP_AMP_mc1	1.8234
ATP_AMP_mc2	0.000389128
ATP_CITRATE_PRO_S_LYASE_RXN_c1	0.000433015
ATPase_tx1	8.5
ATPase_tx2	8.5
BRANCHED_CHAINAMINOTRANSFERILEU_RXN_p1	-0.00180228
BRANCHED_CHAINAMINOTRANSFERLEU_RXN_p1	-0.00159747
BRANCHED_CHAINAMINOTRANSFERLEU_RXN_p2	-0.000532491
BRANCHED_CHAINAMINOTRANSFERVAL_RXN_p1	-0.00215044
BRANCHED_CHAINAMINOTRANSFERVAL_RXN_p2	-0.000716815
CARBAMATE_KINASE_RXN_p1	0.000433015
CARBOXYCYCLOHEXADIENYL_DEHYDRATASE_RXN_p1	0.00589836
CATAL_RXN_x1	2.66613
CHORISMATEMUT_RXN_p1	0.00622312
CHORISMATEMUT_RXN_p2	0.000108254
CHORISMATE_SYNTHASE_RXN_p1	0.00665614
CHORISMATE_SYNTHASE_RXN_p2	0.000108254
CITSYN_RXN_m2	0.621878
CIT_PROTON_rev_vc1	0.130747
CIT_PROTON_vc1	0.0679628
CIT_v_dielTransfer	-0.0627842
CO2_ec1	10.423
CO2_mc1	3.61571
CO2_mc2	2.13795
CO2_pc1	-15.9811
CO2_pc2	0.475269
CO2_tx1	10.423
CYSPH_RXN_p1	0.00223529
CYSTAGLY_RXN_p1	0.00180228
CYSTATHIONINE_BETA_LYASE_RXN_p1	0.000433015
CYS_PROTON_rev_vc2	0.000108254
CYS_PROTON_vc1	0.000108254
CYS_v_dielTransfer	0.000108254
CYTOCHROME_C_OXIDASE_RXN_mi1	3.14733
CYTOCHROME_C_OXIDASE_RXN_mi2	1.51277
DAHPSYN_RXN_p1	0.00665614
DAHPSYN_RXN_p2	0.000108254
DHAP_3PGA_pc1	1.25187
DHAP_Pi_pc2	0.0038708
DIAMINOPIMDECARB_RXN_p1	0.00229381
DIAMINOPIMEPIM_RXN_p1	0.00229381
DIHYDRODIPICSYN_RXN_p1	0.00229381
DIHYDROPICRED_RXN_NADP_p1	0.00229381
DIHYDROXYISOVALDEHYDRAT_RXN_p1	0.00374792
DIHYDROXYISOVALDEHYDRAT_RXN_p2	0.00124931
DIHYDROXYMETVALDEHYDRAT_RXN_p1	0.00180228
EX_CARBON_DIOXIDE_e1_boundary	-10.423
EX_NITRATE_e1_boundary	-0.113274
EX_OXYGEN_MOLECULE_e1_boundary	10.6403
EX_PROTON_e1_boundary	0.14968
EX_PROTON_e2_boundary	-0.248325
EX_Photon_e1_boundary	-209.057
EX_SULFATE_e1_boundary	-0.000866029
EX_WATER_e1_boundary	-10.3677
EX_WATER_e2_boundary	0.778593
F16ALDOLASE_RXN_c1	-1.25187
F16ALDOLASE_RXN_c2	1.56658
F16ALDOLASE_RXN_p1	-9.48144
F16ALDOLASE_RXN_p2	0.0038708
F16BDEPHOS_RXN_c1	1.25187
F16BDEPHOS_RXN_p1	9.48144
FERREDOXIN_NITRITE_REDUCTASE_RXN_p1	0.113274
FORMATE_mc2	-7.60702e-05
FORMATE_pc2	7.60702e-05
FORMYLTHFDEFORMYL_RXN_p2	7.60702e-05
FUMHYDR_RXN_m1	0.00964628
FUMHYDR_RXN_m2	0.571657
FUM_pc1	0.000324761
FUM_pc2	0.000108254
G6P_Pi_pc2	2.61283
GAPOXNPHOSPHN_RXN_c2	3.51852
GAPOXNPHOSPHN_RXN_p2	0.00148922
GAP_3PGA_pc1	1.25187
GAP_3PGA_pc2	0.00296674
GAP_Pi_pc2	0.378524
GCVMULTI_RXN_m1	2.67126
GDPKIN_RXN_p1	0.000324761
GDPKIN_RXN_p2	0.000108254
GLN_GLU_mc1	2.78517
GLN_GLU_mc2	0.0063343
GLN_GLU_pc1	-2.76649
GLN_GLU_pc2	-0.000108254
GLT_MAL_pc1	2.75091
GLT_MAL_pc2	-0.00267416
GLT_PROTON_rev_vc2	0.0218965
GLT_PROTON_vc1	0.0218965
GLT_v_dielTransfer	0.0218965
GLT_xc1	-2.67502
GLU6PDEHYDROG_RXN_c2	0.664805
GLU6PDEHYDROG_RXN_p2	0.472847
GLUC1PADENYLTRANS_RXN_p1	2.36706
GLUC1PURIDYLTRANS_RXN_c1	0.622093
GLUC1PURIDYLTRANS_RXN_c2	0.189444
GLUTAMATE_DEHYDROGENASE_RXN_m2	0.00672343
GLUTAMATE_N_ACETYLTRANSFERASE_RXN_p1	0.000433015
GLUTAMATE_SYNTHASE_FERREDOXIN_RXN_p1	2.76573
GLUTAMIDOTRANS_RXN_p1	0.000324761
GLUTAMIDOTRANS_RXN_p2	0.000108254
GLUTAMINESYN_RXN_m1	2.78517
GLUTAMINESYN_RXN_m2	0.0063343
GLUTATHIONE_REDUCT_NADPH_RXN_p1	0.000866029
GLUTDECARBOX_RXN_c1	0.00237573
GLUTKIN_RXN_c1	0.000433015
GLUTSEMIALDEHYDRROG_RXN_c1	0.000433015
GLY3KIN_RXN_p1	2.66613
GLYCERATE_GLYCOLLATE_pc1	2.66613
GLYCINE_AMINOTRANSFERASE_RXN_x1	2.67502
GLYCOGENSYN_RXN_p1	2.36706
GLYOHMETRANS_RXN_c2	0.000184324
GLYOHMETRANS_RXN_m1	-2.6705
GLY_mc1	-5.34176
GLY_xc1	5.34115
GPH_RXN_p1	5.33226
Glycerate_xc1	2.66613
Glycolate_xc1	-5.33226
H2O_ec1	10.3677
H2O_ec2	-0.778593
H2O_mc1	24.1713
H2O_mc2	11.1625
H2O_pc1	-24.1812
H2O_pc2	0.455924
H2O_tx1	10.3677
H2O_tx2	-0.778593
H2O_xc1	5.33226
HISTAMINOTRANS_RXN_p1	0.000324761
HISTAMINOTRANS_RXN_p2	0.000108254
HISTCYCLOHYD_RXN_p1	0.000324761
HISTCYCLOHYD_RXN_p2	0.000108254
HISTIDPHOS_RXN_p1	0.000324761
HISTIDPHOS_RXN_p2	0.000108254
HISTPRATPHYD_RXN_p1	0.000324761
HISTPRATPHYD_RXN_p2	0.000108254
HIS_pc1	0.000324761
HIS_pc2	0.000108254
HOMOCYSMETB12_RXN_c1	0.000433015
HOMOSERDEHYDROG_RXN_NADP_p1	0.0105269
HOMOSERKIN_RXN_p1	0.0105269
HOMO_CYS_pc1	0.000433015
HS_pc1	0.000433015
HYDROXYPYRUVATE_REDUCTASE_RXN_NAD_x1	2.66613
H_ic1	-2.67126
H_ic2	-0.0067995
H_pc1	1.72093
H_tx1	0.14968
H_tx2	-0.248325
IGPSYN_RXN_p1	0.000433015
ILE_PROTON_rev_vc2	0.000450569
ILE_PROTON_vc1	0.000450569
ILE_pc1	0.00180228
ILE_v_dielTransfer	0.000450569
IMIDPHOSDEHYD_RXN_p1	0.000324761
IMIDPHOSDEHYD_RXN_p2	0.000108254
IMPCYCLOHYDROLASE_RXN_p1	0.000324761
IMPCYCLOHYDROLASE_RXN_p2	0.000108254
INORGPYROPHOSPHAT_RXN_c1	2.44549
INORGPYROPHOSPHAT_RXN_p1	2.37104
INORGPYROPHOSPHAT_RXN_p2	0.000216507
ISOCITDEH_RXN_c1	-0.890982
ISOCITDEH_RXN_c2	-0.38535
ISOCITDEH_RXN_m1	0.944444
ISOCITDEH_RXN_m2	0.944444
ISOCIT_CLEAV_RXN_x1	0.0088885
LEU_pc1	0.00159747
LEU_pc2	0.000532491
LYS_PROTON_rev_vc2	0.000573452
LYS_PROTON_vc1	0.000573452
LYS_pc1	0.00229381
LYS_v_dielTransfer	0.000573452
L_ASPARTATE_pc1	-0.0135785
L_ASPARTATE_pc2	-0.000108254
L_CITRULLINE_pc1	0.000433015
MALATE_DEHYDROGENASE_NADPs_RXN_p1	5.37655
MALATE_DEH_RXN_c1	0.112976
MALATE_DEH_RXN_c2	-3.51852
MALATE_DEH_RXN_m1	3.61452
MALATE_DEH_RXN_m2	1.25376
MALATE_DEH_RXN_p1	-0.00257176
MALATE_DEH_RXN_p2	-0.00397905
MALATE_DEH_RXN_x1	2.66613
MALIC_NADP_RXN_c1	1.83553
MALTODEG_RXN_c2	0.0179204
MAL_CIT_mc2	-0.0627842
MAL_CIT_vc2	0.0627842
MAL_PROTON_rev_vc1	2.8404
MAL_PROTON_vc2	2.90318
MAL_v_dielTransfer	-2.8404
MAL_xc1	-2.66613
METHENYLTHFCYCLOHYDRO_RXN_c1	0.000324761
METHENYLTHFCYCLOHYDRO_RXN_c2	0.000184324
METHYLENETHFDEHYDROG_NADP_RXN_c1	0.000324761
METHYLENETHFDEHYDROG_NADP_RXN_c2	0.000184324
METHYLENE_THF_mc1	0.000757776
MET_PROTON_rev_vc2	0.000108254
MET_PROTON_vc1	0.000108254
MET_v_dielTransfer	0.000108254
Mitochondrial_ATP_Synthase_m1	6.55824
Mitochondrial_ATP_Synthase_m2	2.7976
NADH_DEHYDROG_A_RXN_mi1	6.28578
NADH_DEHYDROG_A_RXN_mi2	2.45399
NADPHoxc_tx1	0.944444
NADPHoxc_tx2	0.944444
NADPHoxm_tx1	0.944444
NADPHoxm_tx2	0.944444
NADPHoxp_tx1	0.944444
NADPHoxp_tx2	0.944444
NH3_mc1	-0.113909
NH3_mc2	0.000389128
NH3_pc1	0.115077
NITRATE_REDUCTASE_NADH_RXN_c1	0.113274
NITRITE_pc1	0.113274
N_ACETYLGLUTPREDUCT_RXN_p1	0.000433015
Nitrate_ec1	0.113274
Nitrate_tx1	0.113274
O2_ec1	-13.5697
O2_ec2	2.92943
O2_mc1	-3.61956
O2_mc2	-1.98499
O2_pc1	20.3277
O2_pc2	-0.472222
O2_tx1	-10.6403
O2_xc1	-2.66613
OAA_ACONITATE_mc1	0.00964628
OAA_ISOCITRATE_mc2	0.38535
OAA_MAL_mc1	3.60487
OAA_MAL_mc2	0.239808
OAA_MAL_pc1	-5.37868
OAA_MAL_pc2	-0.00397905
OAA_Pi_mc2	0.00672343
OAA_xc1	2.66613
ORNCARBAMTRANSFER_RXN_p1	0.000433015
OXYGEN_MOLECULE_e_dielTransfer	2.92943
PEPCARBOXYKIN_RXN_c1	0.995527
PEPCARBOX_RXN_c2	2.89267
PEPDEPHOS_RXN_c2	0.622882
PEPDEPHOS_RXN_p2	0.0030311
PEP_Pi_pc1	-0.0133123
PGLUCISOM_RXN_c1	-0.622093
PGLUCISOM_RXN_c2	1.7765
PGLUCISOM_RXN_p1	-2.36706
PGLUCISOM_RXN_p2	-0.754456
PGLYCDEHYDROG_RXN_p2	0.00120835
PHE_PROTON_rev_vc2	0.00147459
PHE_PROTON_vc1	0.00147459
PHE_pc1	0.00589836
PHE_v_dielTransfer	0.00147459
PHOSGLYPHOS_RXN_c2	-3.51852
PHOSGLYPHOS_RXN_p1	42.796
PHOSGLYPHOS_RXN_p2	-0.00148922
PHOSPHOGLUCMUT_RXN_c1	-0.622093
PHOSPHOGLUCMUT_RXN_c2	-0.171524
PHOSPHOGLUCMUT_RXN_p1	-2.36706
PHOSPHOGLUCMUT_RXN_p2	2.33122
PHOSPHORIBULOKINASE_RXN_p1	21.3291
PLASTOQUINOL_PLASTOCYANIN_REDUCTASE_RXN_p1	52.2643
PRAISOM_RXN_p1	0.000433015
PREPHENATEDEHYDROG_RXN_p1	0.000324761
PREPHENATE_TRANSAMINE_RXN_p1	0.00589836
PREPHENATE_TRANSAMINE_RXN_p2	0.000108254
PRIBFAICARPISOM_RXN_p1	0.000324761
PRIBFAICARPISOM_RXN_p2	0.000108254
PROTONATP_rev_vc2	3.03244
PROTON_ATPase_c1	1.1238
PROTON_v_dielTransfer	-5.21684
PRO_GLU_mc2	0.00672343
PRO_PROTON_rev_vc2	0.000108254
PRO_PROTON_vc1	0.000108254
PRO_mc2	-0.00672343
PRO_v_dielTransfer	0.000108254
PRPPSYN_RXN_p1	0.000757776
PRPPSYN_RXN_p2	0.000108254
PRTRANS_RXN_p1	-0.000433015
PSERTRANSAM_RXN_p2	0.00120835
PSII_RXN_p1	26.1321
PYRROLINECARBREDUCT_RXN_NAD_c1	0.000433015
PYRUVATEORTHOPHOSPHATE_DIKINASE_RXN_c1	1.8218
PYRUVATE_PROTON_mc2	-0.621878
PYRUVATE_pc1	-0.0107259
PYRUVDEH_RXN_m2	0.621878
PYRUVDEH_RXN_p2	0.000532491
Phloem_output_tx1	0.775696
Phloem_output_tx2	0.258565
Photon_ep1	209.057
Photon_tx1	209.057
Pi_PROTON_mc1	-16.8895
Pi_PROTON_mc2	-8.95128
Plastidial_ATP_Synthase_p1	22.399
RIB5PISOM_RXN_p1	7.10696
RIB5PISOM_RXN_p2	-0.379326
RIBULOSE_BISPHOSPHATE_CARBOXYLASE_RXN_p1	15.9968
RIBULP3EPIM_RXN_c2	0.664805
RIBULP3EPIM_RXN_p1	-14.2221
RIBULP3EPIM_RXN_p2	0.0935213
RXN0_2381_p1	0.000433015
RXN0_2382_p1	0.000433015
RXN0_5114_p2	0.00120835
RXN0_5184_c2	0.0179204
RXN0_5224_c2	2.89267
RXN490_3650_p1	104.529
RXN66_3_c1	0.00116446
RXN_14351_pc2	0.0179204
RXN_1461_c1	0.0537611
RXN_1826_p2	2.33122
RXN_1827_p2	0.0179204
RXN_5682_p2	0.000108254
RXN_7737_p1	0.00229381
RXN_7800_p1	0.00159747
RXN_7800_p2	0.000532491
RXN_8001_p1	0.000324761
RXN_8001_p2	0.000108254
RXN_8991_p1	0.00159747
RXN_8991_p2	0.000532491
RXN_961_p1	5.33226
RXN_969_x1	5.33226
SEDOBISALDOL_RXN_p1	7.10772
SEDOHEPTULOSE_BISPHOSPHATASE_RXN_p1	7.10772
SERINE_GLYOXYLATE_AMINOTRANSFERASE_RXN_x1	2.66613
SERINE_O_ACETTRAN_RXN_c1	0.000433015
SERINE_O_ACETTRAN_RXN_p1	0.000433015
SER_mc1	2.6705
SER_pc1	-0.000866029
SER_pc2	0.00120835
SER_xc1	-2.66613
SHIKIMATE_5_DEHYDROGENASE_RXN_p1	0.00665614
SHIKIMATE_5_DEHYDROGENASE_RXN_p2	0.000108254
SHIKIMATE_KINASE_RXN_p1	0.00665614
SHIKIMATE_KINASE_RXN_p2	0.000108254
SO4_ec1	0.000866029
SO4_pc1	-0.000866029
SO4_tx1	0.000866029
SPONTPRO_RXN_c1	0.000433015
STARCH_p_dielTransfer	2.36706
SUCCCOASYN_RXN_m2	0.571549
SUCCINATE_DEHYDROGENASE_UBIQUINONE_RXN_mi1	0.0088885
SUCCINATE_DEHYDROGENASE_UBIQUINONE_RXN_mi2	0.571549
SUCROSE_PHOSPHATASE_RXN_c1	0.629773
SUCROSE_PHOSPHATASE_RXN_c2	0.209924
SUCROSE_PHOSPHATE_SYNTHASE_RXN_c1	0.629773
SUCROSE_PHOSPHATE_SYNTHASE_RXN_c2	0.209924
SUCROSE_SYNTHASE_RXN_c1	0.00768016
SUCROSE_SYNTHASE_RXN_c2	0.0204804
SUC_FUM_mc1	0.000757776
SUC_FUM_mc2	0.000108254
SUC_xc1	0.0088885
SULFATE_ADENYLYLTRANS_RXN_p1	0.000866029
SULFITE_REDUCTASE_FERREDOXIN_RXN_p1	0.000866029
THF_mc1	-0.000757776
THF_pc1	0.000324761
THF_pc2	0.000184324
THREONINE_ALDOLASE_RXN_c1	0.00116446
THREO_DS_ISO_CITRATE_xc1	-0.0088885
THRESYN_RXN_p1	0.00829165
THR_PROTON_rev_vc2	0.0017818
THR_PROTON_vc1	0.0017818
THR_pc1	0.00829165
THR_v_dielTransfer	0.0017818
TRANSALDOL_RXN_p2	0.379217
TRIOSEPISOMERIZATION_RXN_c2	-1.57045
TRIOSEPISOMERIZATION_RXN_p1	17.841
TRP_PROTON_rev_vc2	0.000108254
TRP_PROTON_vc1	0.000108254
TRP_pc1	0.000433015
TRP_v_dielTransfer	0.000108254
TYRAMINOTRANS_RXN_p1	0.000324761
TYR_pc1	0.000324761
TYR_pc2	0.000108254
UDPKIN_RXN_c1	0.622093
UDPKIN_RXN_c2	0.189444
VAL_pc1	0.00215044
VAL_pc2	0.000716815
X5P_Pi_pc2	-0.664805
diel_biomass	0.258565
sSUCROSE_biomass1	0.568332
sSUCROSE_biomass2	0.189444
WATER_vc2	-0.0204804
X5P_Pi_pc2	-0.664805
diel_biomass	0.258565
sSUCROSE_biomass1	0.568332
sSUCROSE_biomass2	0.189444

### Sheet: CAM_Idling
	Flux
1TRANSKETO_RXN_p1	1.28527
1TRANSKETO_RXN_p2	-0.372309
1_PERIOD_10_PERIOD_2_PERIOD_2_RXN_mi1	3.82486
1_PERIOD_10_PERIOD_2_PERIOD_2_RXN_mi2	2.9974
1_PERIOD_18_PERIOD_1_PERIOD_2_RXN_p1	14.0563
1_PERIOD_2_PERIOD_1_PERIOD_13_RXN_p1	12.2024
1_PERIOD_2_PERIOD_1_PERIOD_9_RXN_c1	1.88889
2KG_ISOCITRATE_mc1	0.944444
2KG_MAL_mc2	0.344964
2KG_MAL_pc1	-0.31348
2OXOGLUTARATEDEH_RXN_m2	0.59948
2PGADEHYDRAT_RXN_c1	-2.91537
2PGADEHYDRAT_RXN_c2	3.51485
2TRANSKETO_RXN_p1	-1.28527
2TRANSKETO_RXN_p2	0.372309
2_KETOGLUTARATE_xc1	0.31348
3PGAREARR_RXN_c1	-2.91537
3PGAREARR_RXN_c2	3.51485
6PFRUCTPHOS_RXN_c2	1.57127
6PGLUCONDEHYDROG_RXN_c2	0.644704
6PGLUCONDEHYDROG_RXN_p2	0.472222
6PGLUCONOLACT_RXN_c2	0.644704
6PGLUCONOLACT_RXN_p2	0.472222
ACONITATEDEHYDR_RXN_m2	0.59948
ACONITATEHYDR_RXN_m2	0.59948
ATP_ADP_mc1	11.4154
ATP_ADP_mc2	8.87231
ATPase_tx1	8.5
ATPase_tx2	8.5
CATAL_RXN_x1	0.31348
CITSYN_RXN_m2	0.59948
CO2_mc1	1.25792
CO2_mc2	2.14341
CO2_pc1	-3.22885
CO2_pc2	0.472222
CYTOCHROME_C_OXIDASE_RXN_mi1	1.91243
CYTOCHROME_C_OXIDASE_RXN_mi2	1.4987
EX_Photon_e1_boundary	-57.4793
EX_WATER_e1_boundary	-0.971789
EX_WATER_e2_boundary	0.971789
F16ALDOLASE_RXN_c1	-1.45768
F16ALDOLASE_RXN_c2	1.57127
F16ALDOLASE_RXN_p1	-1.77116
F16BDEPHOS_RXN_c1	1.45768
F16BDEPHOS_RXN_p1	1.77116
FUMHYDR_RXN_m2	0.59948
G6P_Pi_pc1	-1.45768
G6P_Pi_pc2	2.21597
GAPOXNPHOSPHN_RXN_c2	3.51485
GAP_3PGA_pc1	4.80426
GAP_Pi_pc2	0.372309
GCVMULTI_RXN_m1	0.31348
GLN_GLU_mc1	0.153266
GLN_GLU_pc1	-0.153266
GLT_MAL_pc1	0.31348
GLT_xc1	-0.31348
GLU6PDEHYDROG_RXN_c2	0.644704
GLU6PDEHYDROG_RXN_p2	0.472222
GLUC1PADENYLTRANS_RXN_p1	1.94358
GLUTAMATE_SYNTHASE_FERREDOXIN_RXN_p1	0.31348
GLUTAMINESYN_RXN_m1	0.153266
GLUTAMINESYN_RXN_p1	0.160214
GLY3KIN_RXN_p1	0.31348
GLYCERATE_GLYCOLLATE_pc1	0.31348
GLYCINE_AMINOTRANSFERASE_RXN_x1	0.31348
GLYCOGENSYN_RXN_p1	1.94358
GLYOHMETRANS_RXN_m1	-0.31348
GLY_mc1	-0.626961
GLY_xc1	0.626961
GPH_RXN_p1	0.626961
Glycerate_xc1	0.31348
Glycolate_xc1	-0.626961
H2O_ec1	0.971789
H2O_ec2	-0.971789
H2O_mc1	16.0245
H2O_mc2	11.0157
H2O_pc1	-3.80572
H2O_pc2	0.472222
H2O_tx1	0.971789
H2O_tx2	-0.971789
H2O_xc1	0.626961
HYDROXYPYRUVATE_REDUCTASE_RXN_NAD_x1	0.31348
H_ic1	-0.31348
H_pc1	-4.49078
INORGPYROPHOSPHAT_RXN_p1	1.94358
ISOCITDEH_RXN_c1	-0.944444
ISOCITDEH_RXN_c2	-0.344964
ISOCITDEH_RXN_m1	0.944444
ISOCITDEH_RXN_m2	0.944444
MALATE_DEHYDROGENASE_NADPs_RXN_p1	0.909496
MALATE_DEH_RXN_c2	-3.51485
MALATE_DEH_RXN_m1	3.51138
MALATE_DEH_RXN_m2	1.19896
MALATE_DEH_RXN_x1	0.31348
MAL_PROTON_rev_vc1	2.91537
MAL_PROTON_vc2	2.91537
MAL_v_dielTransfer	-2.91537
MAL_xc1	-0.31348
Mitochondrial_ATP_Synthase_m1	3.85621
Mitochondrial_ATP_Synthase_m2	2.75761
NADH_DEHYDROG_A_RXN_mi1	3.82486
NADH_DEHYDROG_A_RXN_mi2	2.39792
NADPHoxc_tx1	0.944444
NADPHoxc_tx2	0.944444
NADPHoxm_tx1	0.944444
NADPHoxm_tx2	0.944444
NADPHoxp_tx1	0.944444
NADPHoxp_tx2	0.944444
NH3_mc1	0.160214
NH3_pc1	-0.160214
O2_ec1	-2.91537
O2_ec2	2.91537
O2_mc1	-2.38465
O2_mc2	-1.97092
O2_pc1	6.08572
O2_pc2	-0.472222
O2_xc1	-0.31348
OAA_ISOCITRATE_mc2	0.344964
OAA_MAL_mc1	3.51138
OAA_MAL_mc2	0.254516
OAA_MAL_pc1	-0.909496
OAA_xc1	0.31348
OXYGEN_MOLECULE_e_dielTransfer	2.91537
PEPCARBOXYKIN_RXN_c1	2.91537
PEPCARBOX_RXN_c2	2.91537
PEPDEPHOS_RXN_c2	0.59948
PGLUCISOM_RXN_c1	-1.45768
PGLUCISOM_RXN_c2	1.57127
PGLUCISOM_RXN_p1	-0.485895
PGLUCISOM_RXN_p2	-0.744618
PHOSGLYPHOS_RXN_c2	-3.51485
PHOSGLYPHOS_RXN_p1	12.2024
PHOSPHOGLUCMUT_RXN_p1	-1.94358
PHOSPHOGLUCMUT_RXN_p2	1.94358
PHOSPHORIBULOKINASE_RXN_p1	3.85581
PLASTOQUINOL_PLASTOCYANIN_REDUCTASE_RXN_p1	14.3698
PROTONATP_rev_vc2	2.91537
PROTON_v_dielTransfer	-4.95612
PSII_RXN_p1	7.18491
PYRUVATE_PROTON_mc2	-0.59948
PYRUVDEH_RXN_m2	0.59948
Photon_ep1	57.4793
Photon_tx1	57.4793
Pi_PROTON_mc1	-11.4154
Pi_PROTON_mc2	-8.87231
Plastidial_ATP_Synthase_p1	6.15849
RIB5PISOM_RXN_p1	1.28527
RIB5PISOM_RXN_p2	-0.372309
RIBULOSE_BISPHOSPHATE_CARBOXYLASE_RXN_p1	3.22885
RIBULP3EPIM_RXN_c2	0.644704
RIBULP3EPIM_RXN_p1	-2.57054
RIBULP3EPIM_RXN_p2	0.0999134
RXN0_5224_c2	2.91537
RXN490_3650_p1	28.7396
RXN_1826_p2	1.94358
RXN_961_p1	0.626961
RXN_969_x1	0.626961
SEDOBISALDOL_RXN_p1	1.28527
SEDOHEPTULOSE_BISPHOSPHATASE_RXN_p1	1.28527
SERINE_GLYOXYLATE_AMINOTRANSFERASE_RXN_x1	0.31348
SER_mc1	0.31348
SER_xc1	-0.31348
STARCH_p_dielTransfer	1.94358
SUCCCOASYN_RXN_m2	0.59948
SUCCINATE_DEHYDROGENASE_UBIQUINONE_RXN_mi2	0.59948
TRANSALDOL_RXN_p2	0.372309
TRIOSEPISOMERIZATION_RXN_c1	1.45768
TRIOSEPISOMERIZATION_RXN_c2	-1.57127
TRIOSEPISOMERIZATION_RXN_p1	3.05643
X5P_Pi_pc2	-0.644704
