## Supplementary Table S2 for "Metabolic modelling of the C_3_-CAM continuum revealed the establishment of a starch/sugar-malate cycle in CAM evolution"

### Sheet: README
Supplementary Table S2
A summary of predicted fluxes of key reactions in central metabolism from parsimonious flux balance analysis for C3, CAM, CAM cycling and CAM idling
The simulations assumed starch as the sole carbohydrate storage and no restrictions on malate decarboxylation enzymes.
The first column are reaction names, the second to fifth columns are fluxes from C3, CAM, CAM cycling and CAM idling respectively.
Flux values are in the unit of μmol m−2 s−1.

### Sheet: Summary
	Reactions	C3	CAM	Cycling	Idling
Key reactions (import, export, metabolite accumulation, photosynthesis)	ATPase_tx1	8.5	8.5	8.5	8.5
	ATPase_tx2	8.5	8.5	8.5	8.5
	Biomass_tx1	0	0	0	0
	Biomass_tx2	0	0	0	0
	CIT_PROTON_rev_vc1	0.0925559	0.129914	0.130747	0
	CIT_PROTON_rev_vc2	0	0	0	0
	CIT_PROTON_vc1	0.0495587	0.0683793	0.0679628	0
	CIT_PROTON_vc2	0	0	0	0
	CIT_v_dielTransfer	-0.0429972	-0.0615349	-0.0627842	0
	CO2_tx1	13.1167	0	10.423	0
	CO2_tx2	-2.69372	10.423	0	0
	FRUCTAN_v_dielTransfer	0	0	0	0
	FRU_PROTON_rev_vc1	0	0	0	0
	FRU_PROTON_rev_vc2	0	0	0	0
	FRU_vc1	0	0	0	0
	FRU_vc2	0	0	0	0
	H2O_tx1	11.6328	5.44656	10.3677	0.971789
	H2O_tx2	-2.04366	4.14257	-0.778593	-0.971789
	MAL_CIT_vc1	0	0	0	0
	MAL_CIT_vc2	0.0429972	0.0615349	0.0627842	0
	MAL_PROTON_rev_vc1	0	14.1343	2.8404	2.91537
	MAL_PROTON_rev_vc2	0	0	0	0
	MAL_PROTON_vc1	0.0429972	0	0	0
	MAL_PROTON_vc2	0	14.1959	2.90318	2.91537
	MAL_v_dielTransfer	0.0429972	-14.1343	-2.8404	-2.91537
	MALATE_DEH_RXN_c1	1.63086	0.112976	0.112976	0
	MALATE_DEH_RXN_c2	-0.53865	-15.1584	-3.51852	-3.51485
	MALATE_DEH_RXN_m1	1.94914	10.9332	3.61452	3.51138
	MALATE_DEH_RXN_m2	1.07488	1.94904	1.25376	1.19896
	MALATE_DEHYDROGENASE_NADPs_RXN_p1	6.24539	0.266007	5.37655	0.909496
	MALATE_DEHYDROGENASE_NADPs_RXN_p2	0	0	0	0
	MALIC_NAD_RXN_m1	0	0	0	0
	MALIC_NAD_RXN_m2	0	0	0	0
	MALIC_NADP_RXN_c1	0	1.83678	1.83553	0
	MALIC_NADP_RXN_c2	0	0	0	0
	MALIC_NADP_RXN_p1	0	0	0	0
	MALIC_NADP_RXN_p2	0	0	0	0
	NADPHoxc_tx1	0.944444	0.944444	0.944444	0.944444
	NADPHoxc_tx2	0.944444	0.944444	0.944444	0.944444
	NADPHoxm_tx1	0.944444	0.944444	0.944444	0.944444
	NADPHoxm_tx2	0.944444	0.944444	0.944444	0.944444
	NADPHoxp_tx1	0.944444	0.944444	0.944444	0.944444
	NADPHoxp_tx2	0.944444	0.944444	0.944444	0.944444
	NH4_tx1	0	0	0	0
	NH4_tx2	0	0	0	0
	NITRATE_PROTON_rev_vc1	0	0	0	0
	NITRATE_PROTON_rev_vc2	0	0	0	0
	Nitrate_tx1	0.113274	0.113274	0.113274	0
	Nitrate_tx2	0	0	0	0
	NITRATE_vc1	0	0	0	0
	NITRATE_vc2	0	0	0	0
	OXYGEN_MOLECULE_e_dielTransfer	2.71451	14.4407	2.92943	2.91537
	O2_tx1	-10.6403	0	-10.6403	0
	O2_tx2	0	-10.6403	0	0
	PEPCARBOX_RXN_c1	0.061611	0	0	0
	PEPCARBOX_RXN_c2	0	14.1866	2.89267	2.91537
	PEPCARBOXYKIN_RXN_c1	0	12.2882	0.995527	2.91537
	PEPCARBOXYKIN_RXN_c2	0	0	0	0
	Phloem_output_tx1	0.775696	0.775696	0.775696	0
	Phloem_output_tx2	0.258565	0.258565	0.258565	0
	PHOSPHORIBULOKINASE_RXN_p1	20.9852	18.7828	21.3291	3.85581
	PHOSPHORIBULOKINASE_RXN_p2	0	0	0	0
	Photon_tx1	199.419	213.405	209.057	57.4793
	Photon_tx2	0	0	0	0
	Pi_tx1	0	0	0	0
	Pi_tx2	0	0	0	0
	PROTONATP_rev_vc1	0	0	0	0
	PROTONATP_rev_vc2	0.0768846	14.3258	3.03244	2.91537
	PROTON_ATPase_c1	1.1238	1.1238	1.1238	0
	PROTON_ATPase_c2	0	0	0	0
	PROTON_PPi_rev_vc1	0	0	0	0
	PROTON_PPi_rev_vc2	0.114659	0	0	0
	PROTON_v_dielTransfer	-0.285947	-24.4147	-5.21684	-4.95612
	PSII_RXN_p1	24.9274	26.6757	26.1321	7.18491
	PSII_RXN_p2	0	0	0	0
	RIBULOSE_BISPHOSPHATE_CARBOXYLASE_RXN_p1	15.7389	15.7287	15.9968	3.22885
	RIBULOSE_BISPHOSPHATE_CARBOXYLASE_RXN_p2	0	0	0	0
	RIBULP3EPIM_RXN_c1	0	0	0	0
	RIBULP3EPIM_RXN_c2	0.698607	0.489737	0.664805	0.644704
	RIBULP3EPIM_RXN_p1	-13.9928	-12.5246	-14.2221	-2.57054
	RIBULP3EPIM_RXN_p2	0.0822539	0.151461	0.0935213	0.0999134
	PLASTOQUINOL_PLASTOCYANIN_REDUCTASE_RXN_p1	49.8548	53.3514	52.2643	14.3698
	PLASTOQUINOL_PLASTOCYANIN_REDUCTASE_RXN_p2	0	0	0	0
	RXN490_3650_p1	99.7096	106.703	104.529	28.7396
	RXN490_3650_p2	0	0	0	0
	1_PERIOD_18_PERIOD_1_PERIOD_2_RXN_p1	46.8045	51.3823	49.1561	14.0563
	1_PERIOD_18_PERIOD_1_PERIOD_2_RXN_p2	0	0	0	0
	Plastidial_ATP_Synthase_p1	21.3663	22.8649	22.399	6.15849
	Plastidial_ATP_Synthase_p2	0	0	0	0
	SO4_tx1	0.000866029	0.000866029	0.000866029	0
	SO4_tx2	0	0	0	0
	STARCH_p_dielTransfer	0.882667	8.15795	2.36706	1.94358
	SUCROSE_PROTON_rev_vc1	0	0	0	0
	SUCROSE_PROTON_rev_vc2	0	0	0	0
	SUCROSE_PROTON_vc1	0	0	0	0
	SUCROSE_PROTON_vc2	0	0	0	0
	Sucrose_tx1	0	0	0	0
	Sucrose_tx2	0	0	0	0
	SUCROSE_v_dielTransfer	0	0	0	0
Glycolysis	PGLUCISOM_RXN_c1	-0.622093	-6.41795	-0.622093	-1.45768
	PGLUCISOM_RXN_c2	0.284709	7.62798	1.7765	1.57127
	6PFRUCTPHOS_RXN_c1	0	0	0	0
	6PFRUCTPHOS_RXN_c2	0	7.22822	1.37675	1.57127
	F16ALDOLASE_RXN_c1	-1.25187	-7.04773	-1.25187	-1.45768
	F16ALDOLASE_RXN_c2	0.074785	7.41806	1.56658	1.57127
	TRIOSEPISOMERIZATION_RXN_c1	0	7.04773	0	1.45768
	TRIOSEPISOMERIZATION_RXN_c2	-0.074785	-7.41806	-1.57045	-1.57127
	GAPOXNPHOSPHN_RXN_c1	0	0	0	0
	GAPOXNPHOSPHN_RXN_c2	0.53865	15.1584	3.51852	3.51485
	PHOSGLYPHOS_RXN_c1	0	0	0	0
	PHOSGLYPHOS-RXN_c	0	0	0	0
	3PGAREARR_RXN_c1	0	-14.0955	-2.80401	-2.91537
	3PGAREARR_RXN_c2	0.538598	15.1584	3.51555	3.51485
	2PGADEHYDRAT_RXN_c1	0	-14.0955	-2.80401	-2.91537
	2PGADEHYDRAT_RXN_c2	0.538598	15.1584	3.51555	3.51485
	PEPDEPHOS_RXN_c1	0	0	0	0
	PEPDEPHOS_RXN_c2	0.538598	0.97177	0.622882	0.59948
	PGLUCISOM_RXN_p1	-0.882667	-2.36209	-2.36706	-0.485895
	PGLUCISOM_RXN_p2	-0.780861	-0.639357	-0.754456	-0.744618
	6PFRUCTPHOS-RXN_p1	0	0	0	0
	6PFRUCTPHOS_RXN_p2	0	0.00184031	0.0038708	0
	F16ALDOLASE_RXN_p1	-7.88242	-8.62771	-9.48144	-1.77116
	F16ALDOLASE_RXN_p2	0	0.00184031	0.0038708	0
	TRIOSEPISOMERIZATION_RXN_p1	16.1274	14.8867	17.841	3.05643
	TRIOSEPISOMERIZATION_RXN_p2	0	-0.00184031	0	0
	GAPOXNPHOSPHN_RXN_p1	-0.00672928	0	0	0
	GAPOXNPHOSPHN_RXN_p2	0.00129612	0.00195734	0.00148922	0
	PHOSGLYPHOS_RXN_p1	39.5826	50.134	42.796	12.2024
	PHOSGLYPHOS_RXN_p2	-0.00129612	-0.00195734	-0.00148922	0
	3PGAREARR_RXN_p1	0.0886598	0	0	0
	3PGAREARR_RXN_p2	0.000216507	0.000748998	0.00324761	0
	2PGADEHYDRAT_RXN_p1	0.0886598	0	0	0
	2PGADEHYDRAT_RXN_p2	0.000216507	0.000748998	0.00324761	0
	PEPDEPHOS_RXN_p1	0.0137365	0	0	0
	PEPDEPHOS_RXN_p2	0	0.000532491	0.0030311	0
OPPP	GLU6PDEHYDROG_RXN_c1	0	0	0	0
	GLU6PDEHYDROG_RXN_c2	0.698607	0.489737	0.664805	0.644704
	GLU6PDEHYDROG_RXN_p1	0	0	0	0
	GLU6PDEHYDROG_RXN_p2	0.472847	0.472222	0.472847	0.472222
	6PGLUCONDEHYDROG_RXN_c1	0	0	0	0
	6PGLUCONDEHYDROG_RXN_c2	0.698607	0.489737	0.664805	0.644704
	6PGLUCONDEHYDROG_RXN_p1	0	0	0	0
	6PGLUCONDEHYDROG_RXN_p2	0.472847	0.472222	0.472847	0.472222
	RIBULP3EPIM_RXN_p1	-13.9928	-12.5246	-14.2221	-2.57054
	RIBULP3EPIM_RXN_p2	0.0822539	0.151461	0.0935213	0.0999134
	RIB5PISOM_RXN_p1	6.99234	6.25821	7.10696	1.28527
	RIB5PISOM_RXN_p2	-0.390593	-0.320761	-0.379326	-0.372309
	1TRANSKETO_RXN_p1	6.99309	6.25897	7.10772	1.28527
	1TRANSKETO_RXN_p2	-0.390485	-0.320653	-0.379217	-0.372309
	TRANSALDOL_RXN_p1	0	0	0	0
	TRANSALDOL_RXN_p2	0.390485	0.320653	0.379217	0.372309
	2TRANSKETO_RXN_p1	-6.99975	-6.26562	-7.11438	-1.28527
	2TRANSKETO_RXN_p2	0.390376	0.320545	0.379109	0.372309
TCA cycle	PYRUVDEH_RXN_m1	0	0	0	0
	PYRUVDEH_RXN_m2	0.534563	0.970766	0.621878	0.59948
	CITSYN_RXN_m1	0	0	0	0
	CITSYN_RXN_m2	0.534563	0.970766	0.621878	0.59948
	ACONITATEDEHYDR_RXN_m1	0	0	0	0
	ACONITATEDEHYDR_RXN_m2	0.491566	0	0.559094	0.59948
	ACONITATEHYDR_RXN_m1	0.0425642	0.0611019	0.0623512	0
	ACONITATEHYDR_RXN_m2	0.491566	0.909231	0.559094	0.59948
	ISOCITDEH_RXN_m1	0.944444	0.944444	0.944444	0.944444
	ISOCITDEH_RXN_m2	0.944444	0.944444	0.944444	0.944444
	2OXOGLUTARATEDEH_RXN_m1	0	0	0	0
	2OXOGLUTARATEDEH_RXN_m2	0.493122	0.920437	0.571549	0.59948
	SUCCCOASYN_RXN_m1	0	0	0	0
	SUCCCOASYN_RXN_m2	0.493122	0.920437	0.571549	0.59948
	SUCCINATE_DEHYDROGENASE_UBIQUINONE_RXN_mc1	0	0	0	0
	SUCCINATE_DEHYDROGENASE_UBIQUINONE_RXN_mc2	0	0	0	0
	SUCCINATE_DEHYDROGENASE_UBIQUINONE_RXN_mi1	0	0.0088885	0.0088885	0
	SUCCINATE_DEHYDROGENASE_UBIQUINONE_RXN_mi2	0.493122	0.920437	0.571549	0.59948
	FUMHYDR_RXN_m1	0.000757776	0.00964628	0.00964628	0
	FUMHYDR_RXN_m2	0.493231	0.920545	0.571657	0.59948
	MALATE_DEH_RXN_m1	1.94914	10.9332	3.61452	3.51138
	MALATE_DEH_RXN_m2	1.07488	1.94904	1.25376	1.19896
Calvin-Benson cycle	RIBULOSE_BISPHOSPHATE_CARBOXYLASE_RXN_p1	15.7389	15.7287	15.9968	3.22885
	RIBULOSE_BISPHOSPHATE_CARBOXYLASE_RXN_p2	0	0	0	0
	PHOSGLYPHOS_RXN_c1	0	0	0	0
	PHOSGLYPHOS-RXN_c2	0	0	0	0
	PHOSGLYPHOS_RXN_p1	39.5826	50.134	42.796	12.2024
	PHOSGLYPHOS_RXN_p2	-0.00129612	-0.00195734	-0.00148922	0
	1_PERIOD_2_PERIOD_1_PERIOD_13_RXN_p1	39.5759	50.134	42.796	12.2024
	1_PERIOD_2_PERIOD_1_PERIOD_13_RXN_p2	0	0	0	0
	TRIOSEPISOMERIZATION_RXN_p1	16.1274	14.8867	17.841	3.05643
	TRIOSEPISOMERIZATION_RXN_p2	0	-0.00184031	0	0
	F16ALDOLASE_RXN_p1	-7.88242	-8.62771	-9.48144	-1.77116
	F16ALDOLASE_RXN_p2	0	0.00184031	0.0038708	0
	F16BDEPHOS_RXN_p1	7.88242	8.62771	9.48144	1.77116
	F16BDEPHOS_RXN_p2	0	0	0	0
	2TRANSKETO_RXN_p1	-6.99975	-6.26562	-7.11438	-1.28527
	2TRANSKETO_RXN_p2	0.390376	0.320545	0.379109	0.372309
	RIBULP3EPIM_RXN_p1	-13.9928	-12.5246	-14.2221	-2.57054
	RIBULP3EPIM_RXN_p2	0.0822539	0.151461	0.0935213	0.0999134
	PHOSPHORIBULOKINASE_RXN_p1	20.9852	18.7828	21.3291	3.85581
	PHOSPHORIBULOKINASE_RXN_p2	0	0	0	0
	SEDOBISALDOL_RXN_p1	6.99309	6.25897	7.10772	1.28527
	SEDOBISALDOL_RXN_p2	0	0	0	0
	SEDOHEPTULOSE_BISPHOSPHATASE_RXN_p1	6.99309	6.25897	7.10772	1.28527
	SEDOHEPTULOSE_BISPHOSPHATASE_RXN_p2	0	0	0	0
	1TRANSKETO_RXN_p1	6.99309	6.25897	7.10772	1.28527
	1TRANSKETO_RXN_p2	-0.390485	-0.320653	-0.379217	-0.372309
	RIB5PISOM_RXN_p1	6.99234	6.25821	7.10696	1.28527
	RIB5PISOM_RXN_p2	-0.390593	-0.320761	-0.379326	-0.372309
Others (starch synthesis, mitochondrial ETC etc.)	RXN_1827_p1	0	0	0	0
	RXN_1827_p2	0.0179204	0.0179204	0.0179204	0
	RXN_2141_p1	0	0	0	0
	RXN_2141_p2	0	0	0	0
	RXN_1826_p1	0	0	0	0
	RXN_1826_p2	0.846826	8.12211	2.33122	1.94358
	PGLUCISOM_RXN_c1	-0.622093	-6.41795	-0.622093	-1.45768
	PGLUCISOM_RXN_c2	0.284709	7.62798	1.7765	1.57127
	PHOSPHOGLUCMUT_RXN_c1	-0.622093	-0.622093	-0.622093	0
	PHOSPHOGLUCMUT_RXN_c2	-0.171524	-0.171524	-0.171524	0
	PGLUCISOM_RXN_p1	-0.882667	-2.36209	-2.36706	-0.485895
	PGLUCISOM_RXN_p2	-0.780861	-0.639357	-0.754456	-0.744618
	PHOSPHOGLUCMUT_RXN_p1	-0.882667	-8.15795	-2.36706	-1.94358
	PHOSPHOGLUCMUT_RXN_p2	0.846826	8.12211	2.33122	1.94358
	GLUC1PADENYLTRANS_RXN_p1	0.882667	8.15795	2.36706	1.94358
	GLUC1PADENYLTRANS_RXN_p2	0	0	0	0
	GLYCOGENSYN_RXN_p1	0.882667	8.15795	2.36706	1.94358
	GLYCOGENSYN_RXN_p2	0	0	0	0
	PYRUVATE_PROTON_mc1	0	0	0	0
	PYRUVATE_PROTON_mc2	-0.534563	-0.970766	-0.621878	-0.59948
	RXN0_5224_c1	0.061611	0	0	0
	RXN0_5224_c2	0	14.1866	2.89267	2.91537
	NADH_DEHYDROG_A_RXN_mi1	4.57293	12.4654	6.28578	3.82486
	NADH_DEHYDROG_A_RXN_mi2	2.10256	3.84704	2.45399	2.39792
	Mitochondrial_ATP_Synthase_m1	4.83531	12.6239	6.55824	3.85621
	Mitochondrial_ATP_Synthase_m2	2.39844	4.39998	2.7976	2.75761
	SUCCINATE_DEHYDROGENASE_UBIQUINONE_RXN_mc1	0	0	0	0
	SUCCINATE_DEHYDROGENASE_UBIQUINONE_RXN_mc2	0	0	0	0
	SUCCINATE_DEHYDROGENASE_UBIQUINONE_RXN_mi1	0	0.0088885	0.0088885	0
	SUCCINATE_DEHYDROGENASE_UBIQUINONE_RXN_mi2	0.493122	0.920437	0.571549	0.59948
	1_PERIOD_10_PERIOD_2_PERIOD_2_RXN_mc1	0	0	0	0
	1_PERIOD_10_PERIOD_2_PERIOD_2_RXN_mc2	0	0	0	0
	1_PERIOD_10_PERIOD_2_PERIOD_2_RXN_mi1	4.57293	12.4742	6.29467	3.82486
	1_PERIOD_10_PERIOD_2_PERIOD_2_RXN_mi2	2.59569	4.76748	3.02554	2.9974
	CYTOCHROME_C_OXIDASE_RXN_mc1	0	0	0	0
	CYTOCHROME_C_OXIDASE_RXN_mc2	0	0	0	0
	CYTOCHROME_C_OXIDASE_RXN_mi1	2.28647	6.23712	3.14733	1.91243
	CYTOCHROME_C_OXIDASE_RXN_mi2	1.29784	2.38374	1.51277	1.4987
	Mitochondrial_ATP_Synthase_m1	4.83531	12.6239	6.55824	3.85621
	Mitochondrial_ATP_Synthase_m2	2.39844	4.39998	2.7976	2.75761
	Plastidial_ATP_Synthase_p1	21.3663	22.8649	22.399	6.15849
	Plastidial_ATP_Synthase_p2	0	0	0	0
